# A stem cell knockout village reveals lineage rewiring and a non-canonical islet cell fate in monogenic diabetes

**DOI:** 10.64898/2025.12.23.696311

**Authors:** Dingyu Liu, Bicna Song, Zhaoheng Li, Stephen Zhang, Tabassum Fabiha, Jiahui Zhao, Ayaka Inoki, Julie Piccand, Chew-Li Soh, Gary Dixon, Aaron Zhong, Nan Hu, Renhe Luo, Batu Ozlusen, Vipin Menon, Ting Zhou, Xiaojie Qiu, Gerard Gradwohl, Dapeng Yang, Kushal Dey, Wei Sun, Wei Li, Danwei Huangfu

## Abstract

Genetics studies have identified a core set of regulators essential for pancreatic β cell development, many of which are mutated in monogenic diabetes. However, how these mutations alter developmental trajectories to produce pathological cell states remains elusive. Here we introduce a knockout village framework that enables longitudinal scRNA-seq profiling of 79 human pluripotent stem cell mutant lines targeting 30 developmental regulators, including 15 diabetes genes, across five islet differentiation stages. We show that loss of lineage regulators impairs β cell formation in a stage-specific manner and rewires developmental trajectories towards competing lineages. Notably, several monogenic diabetes gene mutations drive a shift from β cells to enterochromaffin (EC)-like cells, a recently recognized non-canonical islet cell fate. These EC-like cells exhibit incomplete activation of hormone regulation programs, along with elevated neuron signatures. Leveraging the diversity of cell fate outcomes across mutants, we predicted and experimentally validated ISL1 as a key downstream effector of PDX1 and PAX6 that safeguards β cell identity against an EC-like fate. Together, our findings reveal cell fate rewiring as a widespread, previously underappreciated pathological mechanism in monogenic diabetes and establish a scalable platform for uncovering developmental vulnerabilities in human genetic disorders.
