## Supplementary Table 1 for "A stem cell knockout village reveals lineage rewiring and a non-canonical islet cell fate in monogenic diabetes"

### Sheet: mutant sequence
Cell ID	Genotype	Clone	Background	Reference sequence	Mutated alleles	gRNA sequence	Reference
5	PDX1	B12	HUES8	AGTTCAGCGCCAGCCCCCCTGCGTGCCTGTACATGGGCCGCCAGCCCCCGCCGCCGCCGC	allele1: AGTTCAGCGCCAGCCCCCCTGCXXXXCTGTACATGGGCCGCCAGCCCCCGCCGCCGCCGC allele2: AGTTCAGCGCCAGCCCCCCTGXXXXXXXXTACATGGGCCGCCAGCCCCCGCCGCCGCCGC	GGCCCATGTACAGGCACGCA	Zhu et al, 2016
12	PAX6	A11	HUES8	TCTCTCGGTACCTGTATTCTTGCTTCAGGTAGATCTATTTTGGCTGCTAGTCTTTCTCGGG	allele1/2: TCTCTCGGTACCTGTATTCTTGCTTCAGGTAGATCTATTTTTGGCTGCTAGTCTTTCTCGGG	TGCTTCAGGTAGATCTATTT	this study
15	NKX2-2	C12	HUES8	CTACGAGCTGGAGCGGCGCTTTCGGCAGCAGCGGTACCTGTCGGCGCCCGAGCGCGAACACCTGG	allele1/2: CTACGAGCTGGAGCGGCGCTTTCGGCXXXXXXXXXXXXXXXXXXXGCCCGAGCGCGAACACCTGG	TCGGCAGCAGCGGTACCTGT	this study
17	ARX	A1	HUES8	AAGACGTCCGGGTAGTGCGTCTTCTGGAAGGCCCGCTCCAGTTCCTCCAGCTGGTAGCTGGTGAACGTGGTGCGGTAGCGCCTCTGTTTGCGTTTCAGCAGCCCCTCCTCCGAGTCGCTGCCCGC	allele1/2: AAGACGTCCGGGTAGTGCGXXXXXXXXXX(89bp del)TCCGAGTCGCTGCCCGC	CGGGTAGTGCGTCTTCTGGA	Zhu et al, 2016
24	GATA6 het	m32	HUES8	TACCACCTTATGGCGCAGAAACGCCGAGGGTGAACCCGTGTGCAATGCTTGTG	allele1: TACCACCTTATGGCGCAGAAACGCCGAGGGTGAACCCGTGTGCAATGCTTGTG allele2: TACCACCTTATGGCGCAGAAACGCXXXXGGCGAACCCGTGTGCAATGCTTGTG	TTATGGCGCAGAAACGCCG	Shi et al, 2017
27	GATA4	m6	HUES8	GTCCCCGGGAAGGAGAAGCGCGGCGACACCGGCGGCGGGGTGTAAGCGGCTCCGTCGGCTCCCGCCTGGCTCCATCC	allele1/2: GTCCCCGGGAAGGAGAAGXXXXXXXXXXXXXXXXXXXXXXXXXXXXXXXXXXCGTCGGCTCCCGCCTGGCTCCATCC	AGGAGAAGCGCGGCGACAC	Shi et al, 2017
30	FOXA2	B6	HUES8	GCGGGCTCCATGAACATGTCGTCGTACGTGGGCGCTGGCATGAGCCCGTCCC	allele1: GCGGGCTCCATGAACATGTCGTCGTXXXXGGGCGCTGGCATGAGCCCGTCCC allele2: GCGGGCTCCATGAACATGTCGTCGTTTTTTGGGCGCTGGCATGAGCCCGTCCC	CATGAACATGTCGTCGTACG	Lee et al, 2019
31	FOXA2	H5	HUES8	GCGGGCTCCATGAACATGTCGTCGTACGTGGGCGCTGGCATGAGCCCGTCCC	allele1/2: GCGGGCTCCATGAACATGTCGTCGTXXXXGGGCGCTGGCATGAGCCCGTCCC	CATGAACATGTCGTCGTACG	Lee et al, 2019
33	FOXA1	C2	H1	GCCTAGGGGCCGGCCTGAGTCCCGGCGCAGTAACCGGCATGCCGGGGGGCTCGGCGGGCGC	allele1: GCCTAGGGGCCGGCCTGAGTCCCGGCGCAGTAACCGGCATGCCGGGGGGGCTCGGCGGGCGC allele2: GCCTAGGGGCXXXXXXXXXXXXXXXXXXXXXXXXXXXXXXXXCGGGGGGCTCGGCGGGCGC	GGCGCAGTAACCGGCATGCC	Lee et al, 2019
37	RFX6	E10	HUES8	TCTTCCAGAATTCCCCAGCGCTCAACACCTTGTATACCAAGGATGCATTTCTAAGGACAAGGTATC	allele1: TCTTCCAGAATTCCCCAGCGCTCAACACCTTGTATAXXXXXXXXGCATTTCTAAGGACAAGGTATC allele2: TCTTCCAGAATTCCCCAGCGCTCAACAXXXXXXXXXXXXXXXXXXXXTTTCTAAGGACAAGGTATC	GCTCAACACCTTGTATACCA	Zhu et al, 2016
38	GLIS3	F9	HUES8	GCTGGATCGACTGCAGCGCCCTGTACGACCAGCAGGAGGAGCTCGTGCGGCACATCGAGAAGGTCCACATCGACCAGCGCAAAGGGGAGGACTTCACTTG	allele1/2: GCTGGATCGACTGCAGXXXXXXXXXXXXXXXXXXXXXXXXXXXXXXXXXXXXXXXXXXAGAAGGTCCACATCGACCAGCGCAAAGGGGAGGACTTCACTTG	GCTCGTGCGGCACATCGAGA	Zhu et al, 2016
39	GLIS3	A2	HUES8	GAGTGGACTCTCATGTGGATCAGCAGTTTATAGCGGGCGTTGAAGGGCTTGTATCT	allele1/2: GAGTGGACTCTCATGTGGATCAGCAXXXXXXXXXXGGCGTTGAAGGGCTTGTATCT	GTGGATCAGCAGTTTATAGC	Zhu et al, 2016
42	HHEX	2	HUES8	TGAGATTCTCCAACGACCAGACCATCGAGCTGGAGAAGAAATTCG	Allele 1: TGAGATTCTCCAAXXXXXAGACCATCGAGCTGG Allele 2: TGAGATTCTCCAAXGACCAGACCATCGAGCTGG	GCTCGATGGTCTGGTCGTTG	Yang et al, 2022
43	HHEX	4	HUES8	TGAGATTCTCCAACGACCAGACCATCGAGCTGGAGAAGAAATTCG	Alleles 1, 2: TGAGATTCTCCAAXXXXXXXXXXXXXXXXXXXXAGAAGAAATTCG	GCTCGATGGTCTGGTCGTTG	Yang et al, 2022
44	HHEX	F9	H1	GACCATCGAGCTGGAGAAG	allele1/2: GACCATCXAGCTGGAGAAG	GCTCGATGGTCTGGTCGTTG	Yang et al, 2022
45	HHEX	G5	H1	AACCTGGTTTCAGAATCGAC	allele1/2: AACCTGGXTTCAGAATCGAC	AGCGCGTCGATTCTGAAACC	Yang et al, 2022
46	HHEX het		H1	AACGACCAGACCATCGAGCTGGAGAAGAAATT	Allele 1: AACGACCAGACCATCGAGCTGGAGAAGAAATT Allele 2: AACGACCAGACCATXXAGCTGGAGAAGAAATT	GCTCGATGGTCTGGTCGTTG	Yang et al, 2022
47	WT	A1 from KL	H1	NA	NA	NA	NA
51	FOXA1	A1	H1	GCCTAGGGGCCGGCCTGAGTCCCGGCGCAGTAACCGGCATGCCGGGGGGCTCGGCGGGCGC	allele1: GCCTAGGGGCCGGCCTGAGTCCCGGCGCAGTAACCGGCATTGCCGGGGGGCTCGGCGGGCGC allele2: GCCTAGGGGCCGGCCTGAGTCCCGGCGCAGTAACCGGXXXXXXXXGGGGCTCGGCGGGCGC	GGCGCAGTAACCGGCATGCC	Lee et al, 2019
56	FOXA1	D6	H1	CCTATGCCAACCCGGGCCTAGGGGCCGGCCTGAGTCCCGGCGCAGTAACCGGCATGCCGGGGGGCTCGGCGGGCGCCATGAACAGCATGACTGCGGCCGGCGTGACGGCCATGGG	allele1: CCTATGCCAACCCGGGCCTAGGGGCCGGCCTGAGTCCCGGCGCAGTAACCGGCATGCCGGGGGGGCTCGGCGGGCGCCATGAACAGCATGACTGCGGCCGGCGTGACGGCCATGGG allele2: CCTATGCCAACCCGGGCCTAGGGGCCGGXXXXXXXXXXXXXXXXXXXXXXXXXXXXXXXXGGGGCTCGGCGGGCGCCATGAACAGCATGACTGCGGCCGGCGTGACGGCCATGGG	GGCGCAGTAACCGGCATGCC	Lee et al, 2019
57	OTUD5	1	HUES8	AAACGAGGACGAACCCATTCGTGTTAGCTACCATCGGAATATCCACTATAATTCA	allele1/2: AAACGAGGACGAACCCATTCGTGTTAGCTATXXXXXXXXATATCCACTATAATTCA	CCATTCGTGTTAGCTACCATCGG	Rosen et al, 2024
58	OTUD5	2	HUES8	AAACGAGGACGAACCCATTCGTGTTAGCTACCATCGGAATATCCACTATAATTCA	allele1/2: AAACGAGGACGAACCCATTCGTGTTAGCTACTATATCGGAATATCCACTATAATTCA	CCATTCGTGTTAGCTACCATCGG	Rosen et al, 2024
59	TADA2B	2	HUES8	AGCTGGGCTACATGCCGCTGCGGGATGATTACGAGATCGAGTATGACCAGGATGCCGAGAC	allele1/2: AGCTGGGCTACATGCCGXXXXXGGATGATTACGAGATCGAGTATGACCAGGATGCCGAGAC	CTGCGGGATGATTACGAGAT	Rosen et al, 2024
63	BCOR	B7	H1	ACCAGCAGGAGCTCTGTAGAAACCACACCATCCGTTATTCAGCACGTGGGCCAGCCCCCGGCCACTCCTGCCAAGCACAGTAGCA	allele1/2: ACCAGCAGGAGCTCTGTAGAAACCACACCATCCGXXXXXXXGCACGTGGGCCAGCCCCCGGCCACTCCTGCCAAGCACAGTAGCA	TCCGTTATTCAGCACGTGGG	this study
64	KDM2B	KI-12	H1	GCCCAAGGGGAAGCTGGGCCCGGCCTCCGCGGTGAAGTTGGCCGCCAACCGGACAACGGCAGGAGCTCGGCGGCGCCGGACGCGATGC	allele1/2: GCCCAAGGGGAAGCTGGGCCCGGCCTCCGCGGTGAAGTTGGCCGCCAACCGGAACAACGGCAGGAGCTCGGCGGCGCCGGACGCGATGC	GTTGGCCGCCAACCGGACAA	this study
65	OTUD5	23	H1	AAACGAGGACGAACCCATTCGTGTTAGCTACCATCGGAATATCCACTATAATTCA	allele1/2: AAACGAGGACGAACCCATTCGTGTTAGCTACTATAACACGGAATATCCACTATAATTCA	CCATTCGTGTTAGCTACCATCGG	Rosen et al, 2024
66	OTUD5	24	H1	AAACGAGGACGAACCCATTCGTGTTAGCTACCATCGGAATATCCACTATAATTCA	allele1/2: AAACGAGGACGAACCCATTCGTGTTAGCTACXATCGGAATATCCACTATAATTCA	CCATTCGTGTTAGCTACCATCGG	Rosen et al, 2024
67	FOXA2	B101	H1	GCGGGCTCCATGAACATGTCGTCGTACGTGGGCGCTGGCATGAGCCCGTCCC	allele1: GCGGGCTCCATGAACATGTCGTCGTXXXXGGGCGCTGGCATGAGCCCGTCCC allele2: GCGGGCTCCATGAACATGTCGTCGTGGGCATGAACAACAGCGTGGGCGCTGGCATGAGCCCGTCCC	CATGAACATGTCGTCGTACG	Lee et al, 2019
68	FOXA2	B102	H1	ATGGGCAGCGGCTCGGGCAACATGAGCGCGGGCTCCATGAACATGTCGTCGTACGTGGGCGCTGGCATGAGCCCGTCC	allele1: ATGGGCAGCGGCTCGGGCAACATGAGCGCGGGCTCCATGAACATGTCGTGGGCATGAACAACAGCGTACGTGGGCGCTGGCATGAGCCCGTCC allele2: ATGGGCAGCGGCTCGGGCAACATGAGCGCGGGCTCCATGAACATGTCGTGGGCGCTGGCATGAGCGCGGGCTCCATGAACATGTCGTCGTACGTGGGCGCTGGCATGAGCCCGTCC	CATGAACATGTCGTCGTACG	Lee et al, 2019
69	NEUROG3	C5	H1	AGAAGGCCAACGACCGCGAGCGCAATCGAATGCACAACCTCAACTCGGCACTGGACGCCCTGCGCGGTGTCCTGCCCACCTTCCCAGACGACGCGAAGCTCACCAAGATCG	allele1/2: AGAAGGCCAACGACCGCGAGCGCAATCGAATGCACAACCTCAACTCGGCACTGGACGCCCTTGCGCGGTGTCCTGCCCACCTTCCCAGACGACGCGAAGCTCACCAAGATCG	TCGGCACTGGACGCCCTGCG	Zhu et al, 2016
70	NEUROG3	C7	H1	AGAAGGCCAACGACCGCGAGCGCAATCGAATGCACAACCTCAACTCGGCACTGGACGCCCTGCGCGGTGTCCTGCCCACCTTCCCAGACGACGCGAAGCTCACCAAGATCG	allele1: AGAAGGCCAACGACCGCGAGCGCAATCGAATGCACAACCTCAACTCGGCACTGGACGCCCTTGCGCGGTGTCCTGCCCACCTTCCCAGACGACGCGAAGCTCACCAAGATCG allele2: AGAAGGCCAACGACCGCGAGCGCAATCGAATGCACAACCTCAACTCGGCACTGGACGCCCXXXXXXXXXXXXXXXXXACCTTCCCAGACGACGCGAAGCTCACCAAGATCG	TCGGCACTGGACGCCCTGCG	Zhu et al, 2016
71	GSC	1	H1	ACCTCCGCGAGG	allele1/2: ACCTCCCGCGAGG	CCGGAAAGTGCACCTCCGCG	this study
72	GSC	2	H1	CGGACGTGGGCA	allele1/2: CGGACGGTGGGCA	TGCTCGCGCGTGCCCACGTC	this study
73	BMPR1A	1	H1	CATATTTGAATGCAGGACAGAATCTGGATAGTATG	allele1/2: CATATTTGAATGCAXXXXXXXXXXXGGATAGTATG (11bp)	TTTGAATGCAGGACAGAATC	this study
74	BMPR1A	2	H1	ATTGCCATATTACAACATGGTACCGAGTGA	allele1/2: AATTGCCATXXXXXXXXXXGGTGGTACCGAGTG (10bp)	CCAATTGCCATATTACAACA	this study
75	TLE3	1	H1	CAGTGAGAAGCACCGGGGCTCTGC	allele1/2: CAGTGAGAAGCAACCGGGGCTCTGC	CGGGCCAGTGAGAAGCACCG	this study
76	TLE3	2	H1	CAGTGAGAAGCACCGGGGCTCTGC	allele1: CAGTGAGAAGCACCCGGGGCTCTGC allele2: CAGTGACTACAGAAGAGCCTGAAGCACCGGGGCTCTGC	CGGGCCAGTGAGAAGCACCG	this study
77	ONECUT1e	35	HUES8	TAAACTAGTGAAGGTTGCTCCACTGTGTAGCATATGCTCGAAGTGAAGGATTCTCAAGCTTGCGTAAAAATCGCTGACTCTTTCTGCACGGGACGATGCCTTTGTACCTGGATGTCCTGATCTTGGAGGTTACACTTCAGAATGTGAACTCATTCATTAGAAAATGCTTTATTTGATTGAAGGCCAGGTACTTGCTTCCCAGCAACACAGCTTAAGTAAATGCCCAACTCAGACAGTCAACATTACTGTCTCAAAAATCTTTCATTCTGACATATTATCACACATTTGTCATTAGGGAACTGCATACTCACATATGTCCATAAATATTTGGTCTTGGTAGACCCAGGTTGACCTGCTTGAGAAACAGCAGGAAAAAAATATCTTATCTCTGTCCTTGGA…	Alleles 1, 2: CGCTGACTCTTTCTGCACGGGACGATGCCTTTGTACCTGGATGTCCTGACTCAAGGAAGGACACACATTTTCTAAATGAACGTTGAAAAAAAAAACCTATTATATAATGGAAAATGTGAGACAAATATTATTTACTTCAGTTGATTACATATGAAAAGTGTGTACTAAGGCACACACAAAAGCAATAGTCCCTTTGTCTTGCTGTCAACTCCTTTCTCCTTTTGTTGTCAGTG	#1: TAGGCAGGTTATGCCACTCA #2: GTACCTGGATGTCCTGATCT	Kaplan et al, 2024
78	ONECUT1e	32	HUES8	TAAACTAGTGAAGGTTGCTCCACTGTGTAGCATATGCTCGAAGTGAAGGATTCTCAAGCTTGCGTAAAAATCGCTGACTCTTTCTGCACGGGACGATGCCTTTGTACCTGGATGTCCTGATCTTGGAGGTTACACTTCAGAATGTGAACTCATTCATTAGAAAATGCTTTATTTGATTGAAGGCCAGGTACTTGCTTCCCAGCAACACAGCTTAAGTAAATGCCCAACTCAGACAGTCAACATTACTGTCTCAAAAATCTTTCATTCTGACATATTATCACACATTTGTCATTAGGGAACTGCATACTCACATATGTCCATAAATATTTGGTCTTGGTAGACCCAGGTTGACCTGCTTGAGAAACAGCAGGAAAAAAATATCTTATCTCTGTCCTTGGA…	Allele 1: GTGAAGGTTGCTCCACTGTGTAGCATATGCTCGAAGTGAAGGATTCTCAAGCTTGCGTAAAAATCGCTGACTCTTTCTGCACGGGACGATGCCTTTGTACATCAAGGAAGGACACACATTTTCTAAATGAACGTTGAAAAAAAAAACCTATTATATAATGGAAAATGTGAGACAAATATTATTTACTTCAGTTGATTACATATGAAAAGTGTGTACTAAGGCACACACAAAAGCAATAGTCCCTTTGTCTTGCTGTCAACTCCTTTCTCCTTTTGTTGTCAGTGGTGGCACTTCTCCA Allele 2: GGAGAAGTGCCACCACTGACAACAAAAGGAGAAAGGAGTTGACAGCAAGACAAAGGGACTATTGCTTTTGTGTGTGCCTT…	#1: TAGGCAGGTTATGCCACTCA #2: GTACCTGGATGTCCTGATCT	Kaplan et al, 2024
79	ONECUT1e	15	H1	TAAACTAGTGAAGGTTGCTCCACTGTGTAGCATATGCTCGAAGTGAAGGATTCTCAAGCTTGCGTAAAAATCGCTGACTCTTTCTGCACGGGACGATGCCTTTGTACCTGGATGTCCTGATCTTGGAGGTTACACTTCAGAATGTGAACTCATTCATTAGAAAATGCTTTATTTGATTGAAGGCCAGGTACTTGCTTCCCAGCAACACAGCTTAAGTAAATGCCCAACTCAGACAGTCAACATTACTGTCTCAAAAATCTTTCATTCTGACATATTATCACACATTTGTCATTAGGGAACTGCATACTCACATATGTCCATAAATATTTGGTCTTGGTAGACCCAGGTTGACCTGCTTGAGAAACAGCAGGAAAAAAATATCTTATCTCTGTCCTTGGA…	Allele 1: TAAACTAGTGAAGGTTGCTCCACTGTGTAGCATATGCTCGAAGTGAAGGATTCTCAAGCTTGCGTAAAAATCGCTGACTCTTTCTGCACGGGACGATGCCTTTGTACTCAAGGAAGGACACACATTTTCTAAATGAACGTTGAAAAAAAAAACCTATTATATAATGGAAAATGTGAGACAAATATTATTTACTTCAGTTGATTACATATGAAAAGTGTGTACTAAGGCACACACAAAAGCAATAGTCCCTTTGTCTTGCTGTCAACTCCTTTCTCCTTTTGTTGTCAGTGGTGGCACTTCTCCA Allele 2: AATTCGCCCTTGTGAAGGTTGCTCCACTGTGTAGCATATGCTCGAAGTGAAGGATTCTCAAGCTTGCGTAAAAA…	#1: TAGGCAGGTTATGCCACTCA #2: GTACCTGGATGTCCTGATCT	Kaplan et al, 2024
80	GATA6het	m2	H1	ccaactgtcacaccacaactaccaccttatggcgcagaaacgccgagggtgaacccgtgtgcaatgcttgtggactctaca	Allele 1: ccaactgtcacaccacaactaccacctXatggcgcagaaacgccgagggtgaacccgtgtgcaatgcttgtggactctaca Allele 2: ccaactgtcacaccacaactaccaccttatggcgcagaaacgccgagggtgaacccgtgtgcaatgcttgtggactctaca	TTATGGCGCAGAAACGCCG	Shi et al, 2017
81	GATA6het	m5	H1	ccaactgtcacaccacaactaccaccttatggcgcagaaacgccgagggtgaacccgtgtgcaatgcttgtggactctaca	Allele 1: ccaactgtcacaccacaactaccaccttatggcgXXXXXXXXXXagggtgaacccgtgtgcaatgcttgtggactctaca Allele 2: ccaactgtcacaccacaactaccaccttatggcgcagaaacgccgagggtgaacccgtgtgcaatgcttgtggactctaca	TTATGGCGCAGAAACGCCG	Shi et al, 2017
82	GATA6	m11	H1	ccaactgtcacaccacaactaccaccttatggcgcagaaacgccgagggtgaacccgtgtgcaatgcttgtggactctaca	allele1/2: ccaactgtcacaccacaactaccacctXatggcgcagaaacgccgagggtgaacccgtgtgcaatgcttgtggactctaca	TTATGGCGCAGAAACGCCG	Shi et al, 2017
83	GATA6	m14	H1	ccaactgtcacaccacaactaccaccttatggcgcagaaacgccgagggtgaacccgtgtgcaatgcttgtggactctaca	allele1/2: ccaactgtcacaccacaactaccaccttatggcgcagXXXXXXXXXXXgtgaacccgtgtgcaatgcttgtggactctaca	TTATGGCGCAGAAACGCCG	Shi et al, 2017
84	GATA4het	m23	H1	GGTCCCCGGGAAGGAGAAGCGCGGCGACACCGGCGGCGGGGTGTAAGCGGCTCCGTCGGCTCCCGCCTGGCTCCATCCCGGG	allele1: GGTCCCCGGGAAGGAGAAGCGCGGCGACACCGGCGGCGGGGTGTAAGCGGCTCCGTCGGCTCCCGCCTGGCTCCATCCCGGG allele2: GGTCCCCGGGAAGGAGAAGCGCGGCGACACCGGCGGCGGGGTXXXXXXXXXXXXXXXXXXXXXXGCCTGGCTCCATCCCGGG	GGGGTGTAAGCGGCTCCGT	Shi et al, 2017
85	GATA4het	m24	H1	GGTCCCCGGGAAGGAGAAGCGCGGCGACACCGGCGGCGGGGTGTAAGCGGCTCCGTCGGCTCCCGCCTGGCTCCATCCCGGG	allele1: GGTCCCCGGGAAGGAGAAGCGCGGCGACACCGGCGGCGGGGTGTAAGCGGCTCCGTCGGCTCCCGCCTGGCTCCATCCCGGG allele2: GGTCCCCGGGAAGGAGAAGCGCGGCGACACCGGCGGXXXXXXXXXXXXXXXXXCGTCGGCTCCCGCCTGGCTCCATCCCGGG	GGGGTGTAAGCGGCTCCGT	Shi et al, 2017
86	GATA4	m28	H1	GGTCCCCGGGAAGGAGAAGCGCGGCGACACCGGCGGCGGGGTGTAAGCGGCTCCGTCGGCTCCCGCCTGGCTCCATCCCGGG	allele1/2: GGTCCCCGGGAAGGAGAAGCGCGGCGACACCGGCGGCGGGGTGTAAGCGGCTCCGTCGGCTXXXXXXXXXXTCCATCCCGGG	GGGGTGTAAGCGGCTCCGT	Shi et al, 2017
87	GATA4	m30	H1	CCCGGGATGGAGCCAGGCGGGAGCCGACGGAGCCGCTTACACCCCGCCGCCGGTGTCGCCGCGCTTCTCCTTCCCGGGGACCACCGGGTCCCTGGCGGCCGCCGCCGCCGCTGCCGCGGCCCGGGAAGCTGCGGCCTA	allele1/2: CCCGGGATGGAGCCAGGCGGGAGCCGACGGAGCCGCTTACACCCCGCCGCCXXXXX (70bp)CGGGAAGCTGCGGCCTA	AGGAGAAGCGCGGCGACAC	Shi et al, 2017
88	NKX2-2	E7	H1	GACCTACGAGCTGGAGCGGCGCTTTCGGCAGCAGCGGTACCTGTCGGCGCCCGAGCGCGAACACCTGGCCAGCCTCA	allele1/2: GACCTACGAGCTGGAGCGGCGCTTTCGGCAGCAGCGGTACCCTGTCGGCGCCCGAGCGCGAACACCTGGCCAGCCTCA	TCGGCAGCAGCGGTACCTGT	this study
92	NEUROD1	C6	H1	TTTTAAATTGAGACGCATGAAGGCTAACGCCCGGGAGCGGAACCGCATGCACGGACTGAACGCGGCGCTAGACAACCTGCGCAAGGTGGTGCCTTGCTATTCTAAGACGCAGAAGCTGTCCAAAATCGAGACTCTGCGCTTGGCCAAGAACTACATCTGGGCTCTGTCGGAGATCCTGCGCTCAGGCAAAAGCCCAGACCTGGTCTCCTTCGTTCAGACGCTTTGCAAGGGCTTATCCCAACCCACCACCAACCTGGTTGCGGGCTGCCTGCAACTCAATCCTCGGACTTTTCTGCCTGAGCAGAACCAGGACATGCCCCCCCACCTGCCGACGGCCAGCGCTTCCTTCCCTGTACACCCCTACTCCTACCAGTCGCCTGGGCTGCCCAGTCCGCCTTA…	allele1/2: TTTTAAATTGAGACGCATGAAGGCTAACGCCCGGGAGCGGAACCGCATXXXXXXXXXX(577bp del in total)TATGCCTTTACCATGCACTATCCTGCAGCGACACTGGCAGGGGCCCAAAGCCACGGATCAATCTTCTCAG	ACGCATGAAGGCTAACGCCC	this study
93	NEUROD1	A1	H1	GCTCGCCTGGAGCGTTTTAAATTGAGACGCATGAAGGCTAACGCCCGGGAGCGGAACCGCATGCACGGACTGAACGCGGCGCTAGAC	allele1: GCTCGCCTGGAGCGTTTTAAATTGAGACGCATGAAGGCTAACGCCXGGGAGCGGAACCGCATGCACGGACTGAACGCGGCGCTAGAC allele2: GCTCGCCTGGAGCGTTTTAAATTGAGACGCATGAAGGCTAACGGGTGAACAGGACTACCATCTGAAAGGGGTACAGTCATTCTGGTGCACAGAGATGATCCACCTTAACCCAGCTCTGACCAAATCCACAAACAGGTTGTTTCATGTTGGTTACAACAGCTAAGATTTAGTTAACACATCTACAAACCAAATCCAGCTTCGTAGAGCAAAGGCAAACTTCACGCTAGACATGAGCACACAGTCTCGGCTGTTGCCAGGTGCCCACTGCTCCCCATCTGGAAAGTTAGGTCCCT…	ACGCATGAAGGCTAACGCCC	this study
94	PAX6	C12	H1	TACCTGTATTCTTGCTTCAGGTAGATCTATTTTGGCTGCTAGTCTTTCTCGGGCAAACACATCTGGATAATGGGTTCTCTCAAACTCTGAAA	allele1/2: TACCTGTATTCTTGCTTCAGGTAGATCTATTTTGGCTGCTAGTCTTTCTCGGGCAAACXXXXXXXXATAATGGGTTCTCTCAAACTCTGAAA	CTTTCTCGGGCAAACACATC	Zhu et al, 2016
95	NKX2-2	B8	H1	CGAAAGCGGCGAGTGCTTTTCTCCAAGGCGCAGACCTACGAGCTGGAGCGGCGCTTTCGGCAGCAGCGGTACCTGTCGGCGCCCG	allele1: CGAAAGCGGCGAGTGCTTTTCTCCAAGGCGCAGACCAAXXAGCTGGAGCGGCGCTTTCGGCAGCAGCGGTACCTGTCGGCGCCCG allele2: CGAAAGCGGCGAGTGCTTTTCTCCAAGGCGCAGACCTACGXXCTGGAGCGGCGCTTTCGGCAGCAGCGGTACCTGTCGGCGCCCG	CAAGGCGCAGACCTACGAGC	this study
96	PBX1	F7	HUES8	AGACCCCCAGCTGATGCGGCTGGACAACATGCTGTTAGCGGAAGGCGTGGCGGGGCCTGAGAAGGGCGGAGGGTCGGCGGCAGCGGC	allele1/2: AGACCCCCAGCTGATGCGGCTGGACAACGGACAXXXXXXXXXXXXXAAGGCGTGGCGGGGCCTGAGAAGGGCGGAGGGTCGGCGGCAGCGGC	TGTTAGCGGAAGGCGTGGCG	this study
97	PBX1	D1	HUES8	AGCTGATGCGGCTGGACAACATGCTGTTAGCGGAAGGCGTGGCGGGGCCTGAGAAGGGCGGAGGGTCGGCGGCAGCGGC	allele1/2: AGCTGATGCGGCTGGACAACATGCTGTTAGCGGAAGGCGXXXXXXXXXXXXXXXXXXXXXGAGGGTCGGCGGCAGCGGC	TGTTAGCGGAAGGCGTGGCG	this study
98	RFX6	D6	H1	AATTTCTCTTTCCTACAGAAATCTAAGTAGTGTGCATAAAGAATGCACCGTGGTAAGCAAACTCCTTCACATACAATGTAATTCTCTTCAAG	allele1/2: AATTTCTCTTTCCTACAGAAATCTAAGTAGTGTGCXXXXXXXXXXXXXXXXXGTAAGCAAACTCCTTCACATACAATGTAATTCTCTTCAAG	TGTGCATAAAGAATGCACCG	Zhu et al, 2016
99	RFX6	B11	H1	AATTTCTCTTTCCTACAGAAATCTAAGTAGTGTGCATAAAGAATGCACCGTGGTAAGCAAACTCCTTCACATACAATGTAATTCTCTTCAAG	allele1/2: AATTTCTCTTTCCTACAGAAATCTAAGTAGTGTGCATAAAGAATGCAACCGTGGTAAGCAAACTCCTTCACATACAATGTAATTCTCTTCAAG	TGTGCATAAAGAATGCACCG	Zhu et al, 2016
102	MNX1	E1	H1	GAACTGGTGCTCCAGCTCCAGCAGCTGCTGGCTGGTGAAGGCGGTGCGCGGCCGGCGGCACTTCCCCAGGAGGTTCGACTGCGCCTGGGC	allele1: GAACTGGTGCTCCAGCTCCAGCAGCTGCTGGCTGGTGAAGGCGGTGXXXXXXXXXXXXXXCTTCCCCAGGAGGTTCGACTGCGCCTGGGC allele2: GAACTGGTGCTCCAGCTCCAGCAGCXXXXX(294bp del, 64bp in exon)TGTCTAGGAGACGTCTGAGTGTCCCT	TGGTGAAGGCGGTGCGCGGC	this study
103	MNX1	A10	H1	GAACTGGTGCTCCAGCTCCAGCAGCTGCTGGCTGGTGAAGGCGGTGCGCGGCCGGCGGCACTTCCCCAGGAGGTTCGACTGCGCCTGGGC	allele1/2: GAACTGGTGCTCCAGCTCCAGCAGCTGCTGGCTGGTGAAXXXXXXXXXXGGCCGGCGGCACTTCCCCAGGAGGTTCGACTGCGCCTGGGC	TGGTGAAGGCGGTGCGCGGC	this study
107	TET1/2/3	ACC	HUES8	TET1: ATTCCTTCCACAGATCGAGTTATACAAAAAGACAAAGGCCCATATTATACACACCTTGGGGCAGGACCAAGTGTTGCTGCTGTCAGGGAAATCATGGAGAATA TET2: TTGCTTCTGTGATTTGAGAGTAAGAGCCTTATGGTCAAATAACGACTTGGCGTGAAACTGCTTCAGATGCTGCTCCA TET3: GGAGAGAAGGGGAAAGCCATCCGGATCGAGAAGGTCATCTACACGGGGAAGGAGGGAAAGAGCTCCCGCGGTTGCCCCATTGCAAAGTGGGTG	TET1 allele1/2: ATTCCTTCCACAGATCGAGTTATACAAAAAGACAAAGGCXXXXXXXXXXXXXXXXXXXXXXXXXXXXXAAGTGTTGCTGCTGTCAGGGAAATCATGGAGAATA TET2 allele1/2: TTGCTTCTGTGATTTGAGAGTAAGAGCCTTATGGTCAAATAACGGACTTGGCGTGAAACTGCTTCAGATGCTGCTCCA TET3 allele1/2: GGAGAGAAGGGGAAAGCCATCCGGATCGAGAAGGTCATCTTACACGGGGAAGGAGGGAAAGAGCTCCCGCGGTTGCCCCATTGCAAAGTGGGTG	TET1: GGCCCATATTATACACACCT TET2: TTATGGTCAAATAACGACT TET3: GATCGAGAAGGTCATCTACA	Verma et al, 2018
108	MNX1	D1	HUES8	GAACTGGTGCTCCAGCTCCAGCAGCTGCTGGCTGGTGAAGGCGGTGCGCGGCCGGCGGCACTTCCCCAGGAGGTTCGACTGCGCCTGGGC	allele1: GAACTGGTGCTCCAGCTCCAGCAGCTGCTGGCTGGTGAAGGCGGTGCGCCGGCCGGCGGCACTTCCCCAGGAGGTTCGACTGCGCCTGGGC allele2: GAACTGGTGCTCCAGCTCCAGCAGCTGCTGGCTGGTGAAGGCXXXXXXXXXX (10bp)CGGCGGCACTTCCCCAGGAGGTTCGACTGCGCCTGGGC	TGGTGAAGGCGGTGCGCGGC	this study
109	TET1/2/3	TKO	HUES8	TET1: ATTCCTTCCACAGATCGAGTTATACAAAAAGACAAAGGCCCATATTATACACACCTTGGGGCAGGACCAAGTGTTGCTGCTGTCAGGGAAATCATGGAGAATA TET2: TTGCTTCTGTGATTTGAGAGTAAGAGCCTTATGGTCAAATAACGACTTGGCGTGAAACTGCTTCAGATGCTGCTCCA TET3: GGAGAGAAGGGGAAAGCCATCCGGATCGAGAAGGTCATCTACACGGGGAAGGAGGGAAAGAGCTCCCGCGGTTGCCCCATTGCAAAGTGGGTG	TET1 allele1/2: ATTCCTTCCACAGATCGAGTTATACAAAAAGACAAAGGCCCAATATTTATACACACCTTGGGGCAGGACCAAGTGTTGCTGCTGTCAGGGAAATCATGGAGAATA TET2: TTGCTTCTGTGATTTGAGAGTAAGAGCCTTATGGTCAAATAACGAACTTGGCGTGAAACTGCTTCAGATGCTGCTCCA TET3 allele1: GGAGAGAAGGGGAAAGCCATCCGGATCGAGAAGGTCATCTACACGGGGAAGGGAGGGAAAGAGCTCCCGCGGTTGCCCCATTGCAAAGTGGGTG TET3 allele2: GGAGAGAAGGGGAAAGCCATCCGGATCGAGAAGGTCATCTACACGGGGAXXGAXXGAAAGAGCTCCCGC…	TET1: GGCCCATATTATACACACCT TET2: TTATGGTCAAATAACGACT TET3: GTCATCTACACGGGGAAGGA	Verma et al, 2018
110	WT	#19 (DL)	H1	NA	NA	NA	NA
111	WT	#13 (DL)	H1	NA	NA	NA	NA
112	PDX1	B8	H1	GGTGCGGCGGCGGCGGCGGGGGCTGGCGGCCCATGTACAGGCACGCAGGGGGGCTGGCGCTGAACTCCGGCGCC	allele1/2: GGTGCGGCGGCGGCGGCGGGGGCTGGCGGCCCATGTACAGGCACCGCAGGGGGGCTGGCGCTGAACTCCGGCGCC	GGCCCATGTACAGGCACGCA	Zhu et al, 2016
114	PDX1 het	D2	HUES8	GGTGCGGCGGCGGCGGCGGGGGCTGGCGGCCCATGTACAGGCACGCAGGGGGGCTGGCGCTGAACTCCGGCGCC	allele1: GGTGCGGCGGCGGCGGCGGGGGCTGGCGGCCCATGTACAGGCACGCAGGGGGGCTGGCGCTGAACTCCGGCGCC allele2: GGTGCGGCGGCGGCGGCGGGGGCTGGCGGCCCATGTAXXXXXXXXCAGGGGGGCTGGCGCTGAACTCCGGCGCC	GGCCCATGTACAGGCACGCA	Zhu et al, 2016
115	PDX1	A6	HUES8	GGTGCGGCGGCGGCGGCGGGGGCTGGCGGCCCATGTACAGGCACGCAGGGGGGCTGGCGCTGAACTCCGGCGCC	allele1/2: GGTGCGGCGGCGGCGGCGGGGGCTGGCGGCCCATGTACAGXXXXGCAGGGGGGCTGGCGCTGAACTCCGGCGCC	GGCCCATGTACAGGCACGCA	Zhu et al, 2016
117	QSER1 TET1	QT60	H1	QSER1: CTCAAGCCTACAGTTCAACTCT TET1: GACAAAGGCCCATATTATACACACCTTGGGGCA	QSER1: CTCAAGGCCTACAGTTCAACTCT TET1: GACAAAGGCCCXXXXXXXXXXXXXXTTGGGGCA	TET1: GGCCCATATTATACACACCT QSER1: AGAGTTGAACTGTAGGCTTG	Dixon et al, 2021
118	QSER1 TET1	QT15	H1	QSER1: CTCAAGCCTACAGTTCAACTCT TET1: GACAAAGGCCCATATTATACACACCTTGGGGCA	QSER1: CTCAAGGCCTACAGTTCAACTCT TET1: GACAAAGGCCCATATTATACACXXCTTGGGGCA	TET1: GGCCCATATTATACACACCT QSER1: AGAGTTGAACTGTAGGCTTG	Dixon et al, 2021
119	QSER1	QT66	H1	CTCAAGCCTACAGTTCAACTCT	allele1/2: CTCAAGGCCTACAGTTCAACTCT	AGAGTTGAACTGTAGGCTTG	Dixon et al, 2021
120	QSER1	Q22	H1	CTCAAGCCTACAGTTCAACTCT	allele1/2: CTCAAGGCCTACAGTTCAACTCT	AGAGTTGAACTGTAGGCTTG	Dixon et al, 2021
121	PROSER1	PRO4	H1	ATAAACAGCAAAAAAGAAAAACAAGTAAAAAATAAGGGAACTCCTTACTTGGTGCAATAGTTGCATGTGGTCGGCATGGAGGTATCGGATAAGGAACAGGTTTATG	allele1/2: ATAAACAGCAAAAAAGAAAAACAAGTAAAAAATAAGGGAACTCCTTACTTGGTGCAATAGTTGCCATGTGGTCGGCATGGAGGTATCGGATAAGGAACAGGTTTATG	CTTGGTGCAATAGTTGCATG	this study
122	TET1	HT18	H1	CCTTCCACAGATCGAGTTATACAAAAAGACAAAGGCCCATATTATACACACCTTGGGGCAGGACCAAGTGTTGCTGCTGTCAGGGAAATCATGG	allele1/2: CCTTCCACAGATCGAGTTATACAAAAAGACAAAGGCCCATATTATACACAACCTTGGGGCAGGACCAAGTGTTGCTGCTGTCAGGGAAATCATGG	GGCCCATATTATACACACCT	Dixon et al, 2021
123	NANOGe het	17	H1	TAGGCAAAAAGGATAGTACAAGGCTCTCTGTTTAACATTTCTTCCTTTCTCTAGAAAATTTTCCTTTCTTTTCCCAAAAGGAGGTGTGTGTTACTTCCAATGCTATATTTTAGTAGCTTTACCATATTTTAGTTTTTAAAATTCATTattttgatttctcagctttcattttcatttcagtttGTACCTGAAGGAGAGAAGCATGGATTGAATTTGCCTGGGTTTTCCGAATTTCATAATATAAATTTAAAACTCAGAAGTGGGAGGAATACAGGCCTTGATTAGTGAATTTCAAGCTCAGTTCTCGGGGTGAAGGACAAGGTTAATTCTACTCTGAGTAATTCTACCGTTCAGAAAACCTGGTGTGTCTACAGGAAAAAATACAGGCTGTGACTACAA…	TAGGCAAAAAGGATAGTAAGTAGTTCTTGGCTCA	#1: TAGGCAAAAAGGATAGTACAAGG #2: CCACGAAAGTAGTTCTTGGCTCA	Yan et al, 2024
124	NANOGe het	26	H1	TAGGCAAAAAGGATAGTACAAGGCTCTCTGTTTAACATTTCTTCCTTTCTCTAGAAAATTTTCCTTTCTTTTCCCAAAAGGAGGTGTGTGTTACTTCCAATGCTATATTTTAGTAGCTTTACCATATTTTAGTTTTTAAAATTCATTattttgatttctcagctttcattttcatttcagtttGTACCTGAAGGAGAGAAGCATGGATTGAATTTGCCTGGGTTTTCCGAATTTCATAATATAAATTTAAAACTCAGAAGTGGGAGGAATACAGGCCTTGATTAGTGAATTTCAAGCTCAGTTCTCGGGGTGAAGGACAAGGTTAATTCTACTCTGAGTAATTCTACCGTTCAGAAAACCTGGTGTGTCTACAGGAAAAAATACAGGCTGTGACTACAA…	TAGGCAAAAAGGATAGTAGTAGTTCTTGGCTCA	#1: TAGGCAAAAAGGATAGTACAAGG #2: CCACGAAAGTAGTTCTTGGCTCA	Yan et al, 2024
125	HHEXe	1	H1	CTCCTGTATGCATTAATATCTTTAACTGGCCAGTCAATCATAAAAAATTAAATTCTCAGTAAATCTTATCGGTACTACAAAAATAATGGGATTTCTGTTTACAAGGTGTCGATTGTGTTCAGAGTGTTTGATAATGACTGCAGACAGTCAATAAACACTGAGACATTTACATGGCCAGTAGGAGCCTAACTAAACTATCTAATCTTTCAAAAGACAGTCAACACAATGAACTCTAAACCTAATCCCCTCAAATACTGGAGAGACAGTTTAGTGCTTTAAATACTACTCAACTCCAAACCCCACACTAAAAGGAACCATTAAAGGTTT	Alleles 1, 2: CTCCTGTATGCATTAATATCTXXX(285bp del)XXXAAAAGGAACCATTAAAGGTTT	#1: TATGCATTAATATCTTTAAC; #2: TAATGGTTCCTTTTAGTGTG	this study
127	HHEXe	2	H1	CTCCTGTATGCATTAATATCTTTAACTGGCCAGTCAATCATAAAAAATTAAATTCTCAGTAAATCTTATCGGTACTACAAAAATAATGGGATTTCTGTTTACAAGGTGTCGATTGTGTTCAGAGTGTTTGATAATGACTGCAGACAGTCAATAAACACTGAGACATTTACATGGCCAGTAGGAGCCTAACTAAACTATCTAATCTTTCAAAAGACAGTCAACACAATGAACTCTAAACCTAATCCCCTCAAATACTGGAGAGACAGTTTAGTGCTTTAAATACTACTCAACTCCAAACCCCACACTAAAAGGAACCATTAAAGGTTT	Alleles 1, 2: CTCCTGTATGCATTAATATCTTTAXXX(280bp del)XXXCTAAAAGGAACCATTAAAGGTTT	#1: TATGCATTAATATCTTTAAC; #2: TAATGGTTCCTTTTAGTGTG	this study
152	HNF4Ahet	A3	H1	AGCTCGAGGCACCGTAGTGTTTGCCCGTGGCCCGGTCCCCGCAGATGGCACACAGGGCGCTGACACCCAGG	allele1: AGCTCGAGGCACCGTAGTGTTTGCCCGTXXXCCGGTCCCCGCAGATGGCACACAGGGCGCTGACACCCAGG allele2: AGCTCGAGGCACCGTAGTGTTTGCCCGTGXXXXXXXXCCCGCAGATGGCACACAGGGCGCTGACACCCAGG	CGTAGTGTTTGCCCGTGGCC	this study
153	HNF4A	E4#1	H1	AGCTCGAGGCACCGTAGTGTTTGCCCGTGGCCCGGTCCCCGCAGATGGCACACAGGGCGCTGACACCCAGG	Alleles 1, 2: AGCTCGAGGCACCGTAGTGTTTGCCCGXXXXXXXGTCCCCGCAGATGGCACACAGGGCGCTGACACCCAGG	CGTAGTGTTTGCCCGTGGCC	this study

### Sheet: PCR primers
Gene	primers (forward)	primers (reverse)
ARX	TGGAGGACGAAGAAGATGAG	CAGCCTAAACTTAAAGCCCGA
BCOR	CAGCAGCGGAGTTCATCATG	AGGAAACAGACTGCCATTGG
BMPR1A (1st pair)	GCCTTGCGCCACTCTTG	GGCTGCATAAAATACTTACATGCATGTGTT
BMPR1A (2nd pair)	ACAGTTGTGATGACATCCCTGGT	CTAATTCCACCCATGCCATGG
FOXA1	CTCCGGGGCTTCTTCACTC	TGGATGGCCATGGTGATGAG
FOXA2	CTCCGTGAGCAACATGAACG	TCGTTGAAGGAGAGCGAGTG
GATA4	TCGTTGTTGCCGTCGTTTTC	CGTCGGCCATGTAAGC
GATA6	ACATACTTGTTGATGACAGGGACA	CGTTTGCAATAGTTCAACTGG
GLIS3	GAGGTCTACGGGCATTTCCT	AACCCCATCTCATGGATACCT
GSC	GGTTCGGTGCTGGTGTCC	CGACGACGTCTTGTTCCACT
HHEX	GTCCACGTGCCGGTGG	TGCCACCTGAGCAACTCATCC
HHEX enhancer	TATAGCTTACAAACAAAAAAAAGGGCAAGTTTGT	GAACAAAACCAGCAAGTAATGTGCTTTAATTTC
HNF4A	CTGGTCCCTTGGCAAGAACTGA	CCAGAAGAGCCTTGAAGGCCC
KDM2B	TCTGTGTCCAAAAGTTCCCCT	ACTCACCGCGATGCACTG
MNX1	AGGAAGCCTCCTGCGATG	CCACCCGAAGCTACTGAATC
NANOG enhancer	AATCTTCAACCTCTTGGCAGG	TTTTCCTATGTTGTTGAGTGCTGT
NEUROD1	GCACATTGGGAGTGTCAAGC	AAACTGGCGTGCCTCTAATCA
NEUROG3	CGGACCCCATTCTCTCTTCT	CCGGGTAGTGCTACCATTCT
NKX2-2	CACAAAGACGGGGTTTTCGG	CGTTGTACTGCATGTGCTGC
ONECUT1 enhancer	AAACTAGTGAAGGTTGCTCCACTGT	GGAGAAGTGCCACCACTGACA
OTUD5	TTCTGCAGTGGGTAGGTGAG	CCCCTGGTTTGAATGATGGC
PAX6	CTTTTGGAGGCTCCAAGTTA	AGAAATGACAGTAGTCAGAG
PBX1	ATGGCATCTTGCAAGTAACT	AGTCCAGGTATGGAGTGTTC
PDX1	GTTTTCGTGAGCGCCCATT	CCTTTCCACGCGTGAGCTTT
PROSER1	GCGGGGACATTTTTAGCATA	GCATGAATGATGCCTCTGAA
QSER1	ATCCCACCACCTTCAGCAAT	GACTGCCTGGTTGTTTCCTG
RFX6	GAGAATGTAAGCATTTGCCAACC	TAGCAAGAGACTTGTCACCTCC
TADA2B	GTGAGCATGTACATCCACGG	ATAGTTGACAGAGAGCCCGC
TET1	AGTGGTGCAGAAATACGACG	TGGACACCCATGAGAGCTTTTC
TET2	CCCTCAAAACCAGCAACAGC	TAGAGCCTGAAGATGGGGCT
TET3	GACTCTTAGTGGCACCCTTCA	GGGGTTATCTTACCCGCCTC
TLE3	GCCACGATCTGCAGGGCA	CCGGGGGCATCCCATTAAAAG
