## Supplementary Table 3 for "A stem cell knockout village reveals lineage rewiring and a non-canonical islet cell fate in monogenic diabetes"

	SC-beta state genes
1	CHRNA3
2	EBF1
3	CALB2
4	ACVR1C
5	PLXNA2
6	SGCD
7	CHST9
8	TMEM196
9	LRFN2
10	SURF4
11	INS
12	ROBO2
13	NR3C1
14	ERO1B
15	MTUS2
16	SLC30A8
17	FGF12
18	NEXMIF
19	ST6GALNAC5
20	PRUNE2
21	TMEM178B
22	TESC
23	PCP4
24	HS3ST5
25	CCSER1
26	HCN1
27	SAMD3
28	PCDH7
29	CDH8
30	LINC02653
31	PLAGL1
32	PTPRM
33	PLCL2
34	MAN1A1
35	PLCXD3
36	CADPS
37	CACNA2D3
38	NEFM
39	TENM2
40	SAT1
41	LDHB
42	SLC14A2
43	SLC24A3
44	SCT
45	FN1
46	GSTP1
47	APOE
48	PRR16
49	PDLIM1
50	MAGI1
51	YAP1
52	MECOM
53	GSTA1
54	S100A11
55	THRB
56	PABPC1
57	PTPN13
58	MEIS2
59	ONECUT1
60	FGFR2
61	IFITM3
62	EPHA6
63	ANXA2
64	S100A10
65	VIM
66	KLF5
67	BMPR1B
68	RARRES2
69	LAMA1
70	EPHA7
71	CSMD3
72	MTUS1
73	PDE3A
74	TSHZ2
75	FGB
76	CPM
77	UNC5C
78	IMMP2L
79	LGALS3
80	CLSTN2
81	ADGRL3
82	KCNJ3
83	AGR2
84	FGG
85	CTNND2
86	EHBP1
87	APOC1
88	LYZ
89	H19
90	DOK6
91	EXT1
92	KCND2
93	APOA1
94	BRINP3
95	GCG
