## Supplementary Table 6 for "A stem cell knockout village reveals lineage rewiring and a non-canonical islet cell fate in monogenic diabetes"

GO	Description	LogP	Enrichment	Z.score	Hits	Log.q.value.	gene program
GO:0097435	supramolecular fiber organization	-11	8.6	11	ACTC1|ANXA2|RHOC|CSRP2|KRT7|KRT8|KRT19|P4HA1|TMSB4X|TNNT1|TPM1|TPM2|VIM|PDLIM1|TMSB10|MYL9|TMSB15A	-8.5	a1
WP383	Striated muscle contraction pathway	-10	57	20	ACTC1|TNNC1|TNNT1|TPM1|TPM2|VIM|MYL9	-8.1	a1
GO:0030239	myofibril assembly	-8.6	32	14	ACTC1|CSRP2|KRT8|KRT19|TNNT1|TPM1|MYL9	-6.5	a1
M5885	NABA MATRISOME ASSOCIATED	-8.6	6.6	8.8	ANXA2|CST1|CTSV|IHH|P4HA1|SERPINF1|PRSS1|PRSS2|S100A4|S100A10|S100A11|S100A13|SFRP1|SFRP5|TIMP1|S100A16	-6.5	a1
GO:0031032	actomyosin structure organization	-8.2	20	12	ACTC1|CSRP2|KRT8|KRT19|TNNT1|TPM1|PDLIM1|MYL9	-6.1	a1
GO:0032989	cellular anatomical entity morphogenesis	-8	19	12	ACTC1|CSRP2|IHH|KRT8|KRT19|TNNT1|TPM1|MYL9	-6	a1
GO:0010927	cellular component assembly involved in morphogenesis	-8	19	12	ACTC1|CSRP2|IHH|KRT8|KRT19|TNNT1|TPM1|MYL9	-6	a1
GO:0030036	actin cytoskeleton organization	-7.6	7.4	8.5	ACTC1|RHOC|CSRP2|KRT8|KRT19|TMSB4X|TNNT1|TPM1|TPM2|PDLIM1|TMSB10|MYL9|TMSB15A	-5.7	a1
hsa04820	Cytoskeleton in muscle cells	-7.2	12	9.6	ACTC1|CSRP2|TNNC1|TNNT1|TPM1|TPM2|VIM|PDLIM1|MYL9	-5.3	a1
GO:0055001	muscle cell development	-7	14	10	ACTC1|CSRP2|HES1|KRT8|KRT19|TNNT1|TPM1|MYL9	-5.2	a1
GO:0030036	actin cytoskeleton organization	-14	11	13	ACTA1|ACTC1|CALD1|CNN1|CSRP1|FLNB|CXCL1|KRT8|TMSB4X|TPM1|TPM2|PDLIM1|MICAL2|MYL9|PALLD|ANKRD1|SHROOM3|DIAPH3|NUAK2	-12	a2
hsa04820	Cytoskeleton in muscle cells	-14	19	16	ACTA1|ACTC1|CSRP1|DTNA|THBS1|TPM1|TPM2|VCL|VIM|PDLIM1|MYL9|ANKRD1|MYL7|DIAPH3	-11	a2
GO:0030029	actin filament-based process	-13	9.9	13	ACTA1|ACTC1|CALD1|CNN1|CSRP1|FLNB|CXCL1|KRT8|TMSB4X|TPM1|TPM2|PDLIM1|MICAL2|MYL9|PALLD|ANKRD1|SHROOM3|DIAPH3|NUAK2	-11	a2
GO:0097435	supramolecular fiber organization	-11	9	11	ACTA1|ACTC1|ANXA2|CALD1|CNN1|CSRP1|KRT8|TMSB4X|TPM1|TPM2|VIM|PDLIM1|MICAL2|MYL9|ANKRD1|SHROOM3|DIAPH3	-8.8	a2
GO:0061061	muscle structure development	-11	9.7	11	ACTA1|ACTC1|JAG1|ATF3|BMP2|CSRP1|FLNB|KRT8|TAGLN|TPM1|DPF3|PDLIM1|MYL9|ANKRD1|HEG1|TANC1	-8.7	a2
GO:0007015	actin filament organization	-10	14	12	ACTA1|ACTC1|CALD1|CNN1|TMSB4X|TPM1|TPM2|PDLIM1|MICAL2|MYL9|SHROOM3|DIAPH3	-7.8	a2
GO:0031032	actomyosin structure organization	-9.7	24	14	ACTA1|ACTC1|CNN1|CSRP1|KRT8|TPM1|PDLIM1|MYL9|ANKRD1	-7.5	a2
GO:0001944	vasculature development	-9.7	8.7	10	JAG1|ANXA2|BMP2|CCN2|EDN1|IGFBP7|CCN1|CXCL8|IL18|SERPINE1|PTPN14|THBS1|FZD5|TNFRSF12A|HEG1	-7.5	a2
GO:0007507	heart development	-9.5	8.4	10	ACTC1|JAG1|BMP2|EDN1|CCN1|NPPB|TPM1|KDM6A|PDLIM1|MICAL2|ANKRD1|ADGRG6|HEG1|MYL7|BICC1	-7.3	a2
GO:0035239	tube morphogenesis	-9.4	7.4	9.6	JAG1|ANXA2|AREG|BMP2|CCN2|EDN1|IGFBP7|CCN1|CXCL8|IL18|SERPINE1|THBS1|FZD5|MICAL2|TNFRSF12A|HEG1	-7.1	a2
GO:0051301	cell division	-30	19	23	BIRC5|CCNB1|CDK1|CDC20|CENPA|CENPE|CENPF|CKS1B|CKS2|EPB41L2|HELLS|NEK2|AURKA|TOP2A|WEE1|HMGA2|PRC1|SMC3|CCNB2|PTTG1|KIF14|SMC2|UBE2C|TPX2|UBE2S|NUSAP1|CEP55|BRIP1|TUBA1C|CDCA2|ASPM	-27	b1
GO:0000278	mitotic cell cycle	-24	14	19	BIRC5|CCNB1|CDK1|CDC20|CENPA|CENPE|CENPF|CKS1B|CKS2|MYBL1|NEK2|AURKA|WEE1|PRC1|SMC3|CCNB2|DLGAP5|KIF14|SMC2|UBE2C|TPX2|UBE2S|NUSAP1|GTSE1|CEP55|CLSPN|TUBA1C|E2F7	-21	b1
GO:1903047	mitotic cell cycle process	-23	16	19	BIRC5|CCNB1|CDK1|CDC20|CENPA|CENPE|CENPF|CKS1B|CKS2|NEK2|AURKA|WEE1|PRC1|SMC3|CCNB2|DLGAP5|KIF14|SMC2|UBE2C|TPX2|UBE2S|NUSAP1|GTSE1|CEP55|CLSPN|E2F7	-20	b1
GO:0000280	nuclear division	-23	21	21	BIRC5|CCNB1|CDC20|CENPE|CKS2|MYBL1|NEK2|AURKA|TOP2A|PRC1|SMC3|CCNB2|PTTG1|DLGAP5|KIF14|SMC2|UBE2C|TPX2|UBE2S|NUSAP1|BRIP1|ASPM	-19	b1
GO:0007059	chromosome segregation	-22	21	20	BIRC5|CCNB1|CDC20|CENPE|CENPF|MKI67|NEK2|AURKA|TOP2A|PRC1|SMC3|CCNB2|PTTG1|DLGAP5|KIF14|SMC2|TPX2|NUSAP1|DIAPH3|BRIP1|CDCA2|ASPM	-19	b1
GO:0051276	chromosome organization	-22	15	18	BIRC5|CCNB1|CDK1|CDC20|CENPA|CENPE|CENPF|H1-2|H1-3|H1-5|H1-1|HMGB2|NEK2|TOP2A|HMGA2|H4C3|PRC1|SMC3|PTTG1|DLGAP5|KIF14|SMC2|TPX2|NUSAP1|BRIP1	-19	b1
GO:0048285	organelle fission	-22	20	20	BIRC5|CCNB1|CDC20|CENPE|CKS2|MYBL1|NEK2|AURKA|TOP2A|PRC1|SMC3|CCNB2|PTTG1|DLGAP5|KIF14|SMC2|UBE2C|TPX2|UBE2S|NUSAP1|BRIP1|ASPM	-19	b1
GO:0098813	nuclear chromosome segregation	-21	25	21	BIRC5|CCNB1|CDC20|CENPE|CENPF|NEK2|AURKA|TOP2A|PRC1|SMC3|CCNB2|PTTG1|DLGAP5|KIF14|SMC2|TPX2|NUSAP1|BRIP1|ASPM	-18	b1
GO:0140014	mitotic nuclear division	-17	28	20	BIRC5|CCNB1|CDC20|CENPE|NEK2|AURKA|PRC1|SMC3|DLGAP5|KIF14|SMC2|UBE2C|TPX2|UBE2S|NUSAP1	-14	b1
R-HSA-1640170	Cell Cycle	-17	12	15	CCNB1|CDK1|CDC20|CENPE|CENPF|CKS1B|NEK2|AURKA|TOP2A|WEE1|H4C3|SMC3|CCNB2|PTTG1|SMC2|UBE2C|TPX2|UBE2S|GTSE1|CLSPN|BRIP1|TUBA1C	-14	b1
GO:0051301	cell division	-14	11	14	ANK3|CDK1|CKS1B|EPB41L2|FGF13|HELLS|CDK14|TOP2A|HMGA2|PRC1|SMC3|KIF14|FUT9|FBXL7|NUSAP1|CEP55|BRIP1|CDCA2|ASPM	-12	b2
GO:0030261	chromosome condensation	-12	60	22	CDK1|H1-2|H1-3|H1-5|H1-1|TOP2A|HMGA2|NUSAP1	-9.6	b2
GO:0000278	mitotic cell cycle	-10	8.4	10	ANK3|CDK1|CKS1B|MYBL1|CDK14|PRKCA|PRC1|SMC3|KIF14|FBXL7|PLCB1|NUSAP1|DTL|CEP55|CLSPN|E2F7	-7.8	b2
GO:1903047	mitotic cell cycle process	-10	9	10	ANK3|CDK1|CKS1B|CDK14|PRKCA|PRC1|SMC3|KIF14|FBXL7|PLCB1|NUSAP1|DTL|CEP55|CLSPN|E2F7	-7.7	b2
GO:0051276	chromosome organization	-9.1	8.6	9.8	CDK1|H1-2|H1-3|H1-5|H1-1|HMGB2|TOP2A|HMGA2|H4C3|PRC1|SMC3|KIF14|NUSAP1|BRIP1	-6.9	b2
GO:0050808	synapse organization	-8.7	10	10	ANK3|ADGRB3|FGF13|GRID2|PTPRD|RIMS2|NRG3|CNKSR2|NLGN1|ADGRL3|CNTN4|SDK1	-6.5	b2
GO:0034330	cell junction organization	-7.5	7.2	8.5	ANK3|ADGRB3|FGF13|GRID2|PRKCA|PTPRD|RIMS2|NRG3|CNKSR2|NLGN1|ADGRL3|CNTN4|SDK1	-5.6	b2
GO:0007059	chromosome segregation	-6.9	9.4	8.7	MKI67|TOP2A|PRC1|SMC3|KIF14|NUSAP1|DIAPH3|BRIP1|CDCA2|ASPM	-5.1	b2
GO:0007416	synapse assembly	-6.6	17	10	FGF13|GRID2|PTPRD|NRG3|NLGN1|ADGRL3|SDK1	-4.8	b2
GO:0007346	regulation of mitotic cell cycle	-6	6.5	7.2	CDK1|CKS1B|MKI67|PRKCA|KIF14|PLCB1|NUSAP1|DTL|CLSPN|E2F7|CDCA2	-4.3	b2
R-HSA-2892247	POU5F1 (OCT4), SOX2, NANOG activate genes related to proliferation	-10	160	28	FGF2|POU5F1|SOX2|CRIPTO|DPPA4	-7.8	c1
R-HSA-452723	Transcriptional regulation of pluripotent stem cells	-8.4	82	20	FGF2|POU5F1|SOX2|CRIPTO|DPPA4	-6.4	c1
GO:2000027	regulation of animal organ morphogenesis	-6.8	25	12	FGF2|FGFR1|POU5F1|PRKCB|SFRP1|SFRP2	-5	c1
GO:0050678	regulation of epithelial cell proliferation	-6.5	8.4	8.1	FGF2|FGFR1|FLT1|SFRP1|SFRP2|SOX2|SPARC|TEK|CNMD|VASH2	-4.8	c1
R-HSA-9006934	Signaling by Receptor Tyrosine Kinases	-6.3	7.9	7.9	DUSP6|FGF2|FLT1|GABRB3|GRIN2B|ANOS1|PRKCB|PTPRZ1|SPARC|FGFBP3	-4.6	c1
WP5087	Pleural mesothelioma	-6.2	7.8	7.8	FGF2|FGFR1|FLT1|PODXL|SFRP1|SFRP2|SPARC|TEK|TNNT1|TNIK	-4.5	c1
GO:0042325	regulation of phosphorylation	-6.1	6	7.1	FGF2|FGFR1|FLT1|NPM1|RARRES2|SFRP1|SFRP2|CRIPTO|TEK|THY1|LDB2|TNIK	-4.4	c1
GO:0001936	regulation of endothelial cell proliferation	-6	13	9	FGF2|FGFR1|FLT1|SPARC|TEK|CNMD|VASH2	-4.4	c1
M33	PID GLYPICAN 1PATHWAY	-6	51	14	FGF2|FGFR1|FLT1|CRIPTO	-4.3	c1
GO:0090109	regulation of cell-substrate junction assembly	-5.9	27	11	GPM6B|SFRP1|TEK|THY1|VCL	-4.3	c1
R-HSA-5661231	Metallothioneins bind metals	-16	250	42	MT1E|MT1F|MT1G|MT1H|MT1M|MT1X|MT2A	-13	d1
R-HSA-5660526	Response to metal ions	-15	200	37	MT1E|MT1F|MT1G|MT1H|MT1M|MT1X|MT2A	-12	d1
GO:1990169	stress response to copper ion	-14	170	35	MT1E|MT1F|MT1G|MT1H|MT1M|MT1X|MT2A	-12	d1
GO:0010273	detoxification of copper ion	-14	170	35	MT1E|MT1F|MT1G|MT1H|MT1M|MT1X|MT2A	-12	d1
GO:0097501	stress response to metal ion	-13	130	30	MT1E|MT1F|MT1G|MT1H|MT1M|MT1X|MT2A	-11	d1
GO:0061687	detoxification of inorganic compound	-13	120	29	MT1E|MT1F|MT1G|MT1H|MT1M|MT1X|MT2A	-10	d1
GO:0071294	cellular response to zinc ion	-13	110	28	MT1E|MT1F|MT1G|MT1H|MT1M|MT1X|MT2A	-10	d1
GO:0071280	cellular response to copper ion	-13	110	28	MT1E|MT1F|MT1G|MT1H|MT1M|MT1X|MT2A	-10	d1
GO:0071276	cellular response to cadmium ion	-12	110	27	MT1E|MT1F|MT1G|MT1H|MT1M|MT1X|MT2A	-9.9	d1
WP3529	Zinc homeostasis	-11	76	23	MT1E|MT1F|MT1G|MT1H|MT1M|MT1X|MT2A	-9	d1
hsa04820	Cytoskeleton in muscle cells	-13	19	15	ANK3|COL4A1|COL4A2|COL4A5|COL4A6|COL9A2|VCAN|FBN2|FN1|TNNC1|TTN|TLN2|LAMA1	-10	e1
GO:0007507	heart development	-12	9.9	12	ERBB4|FGFR1|FN1|GATA3|ID2|ID3|SMAD6|SLIT3|TBX3|TNNC1|TTN|FLRT3|TBX20|ADGRG6|GREB1L|ADAMTS19|APELA	-9.4	e1
M5884	NABA CORE MATRISOME	-12	16	14	COL4A1|COL4A2|COL4A5|COL4A6|COL9A2|COL19A1|VCAN|FBN2|FN1|IGFBP3|SLIT3|BMPER|LAMA1	-9.3	e1
GO:0038063	collagen-activated tyrosine kinase receptor signaling pathway	-11	46	19	COL4A1|COL4A2|COL4A5|COL4A6|ERBB4|FGFR1|ROR2|EPHA6	-8.7	e1
GO:0038065	collagen-activated signaling pathway	-11	43	18	COL4A1|COL4A2|COL4A5|COL4A6|ERBB4|FGFR1|ROR2|EPHA6	-8.5	e1
GO:0048729	tissue morphogenesis	-11	9.3	11	COL4A1|ERBB4|FGFR1|GATA3|ID4|TBX3|TNNC1|TTN|SEMA3E|FLRT3|LGR4|TBX20|GREB1L|ARHGAP24|LAMA1|APELA	-8.4	e1
GO:0007167	enzyme-linked receptor protein signaling pathway	-10	8.6	10	COL4A1|COL4A2|COL4A5|COL4A6|ERBB4|FGFR1|ID1|LIFR|SMAD6|ROR2|NRG2|FLRT3|BAMBI|BMPER|DOK6|EPHA6	-8	e1
GO:0035239	tube morphogenesis	-9.7	7.8	9.8	COL4A1|COL4A2|FGFR1|FN1|GATA3|ID1|ID2|TBX3|SEMA3E|LGR4|TBX20|GREB1L|ARHGAP24|BMPER|LAMA1|APELA	-7.4	e1
GO:0001944	vasculature development	-9	8.5	9.7	COL4A1|COL4A2|FGFR1|FN1|ID1|SMAD6|PTPN14|TBX3|SEMA3E|TBX20|ARHGAP24|BMPER|LAMA1|APELA	-6.8	e1
GO:0002009	morphogenesis of an epithelium	-8.9	9.5	10	COL4A1|ERBB4|FGFR1|GATA3|ID4|TBX3|SEMA3E|FLRT3|LGR4|TBX20|GREB1L|ARHGAP24|LAMA1	-6.8	e1
M5884	NABA CORE MATRISOME	-9.8	15	12	COL5A2|COL6A1|COL6A2|COL13A1|FBN2|TNC|ANOS1|MFAP4|SLIT2|TSPEAR|COL23A1	-7.5	e2
R-HSA-1650814	Collagen biosynthesis and modifying enzymes	-7.9	38	15	COL5A2|COL6A1|COL6A2|COL13A1|P3H2|COL23A1	-5.9	e2
R-HSA-216083	Integrin cell surface interactions	-7.5	32	14	COL5A2|COL6A1|COL6A2|COL13A1|TNC|COL23A1	-5.5	e2
R-HSA-1474244	Extracellular matrix organization	-7.2	12	9.6	COL5A2|COL6A1|COL6A2|COL13A1|FBN2|TNC|MFAP4|P3H2|COL23A1	-5.3	e2
R-HSA-8948216	Collagen chain trimerization	-7.2	49	15	COL5A2|COL6A1|COL6A2|COL13A1|COL23A1	-5.3	e2
R-HSA-1474290	Collagen formation	-7.1	28	13	COL5A2|COL6A1|COL6A2|COL13A1|P3H2|COL23A1	-5.2	e2
M5885	NABA MATRISOME ASSOCIATED	-7.1	6.6	7.9	EGF|GPC4|SERPINE2|SERPINB9|SFRP1|CRIPTO|FGF17|CCL26|NRG3|FAM20A|P3H2|SEMA6A|ADAMTS17	-5.2	e2
M3005	NABA COLLAGENS	-6.9	43	14	COL5A2|COL6A1|COL6A2|COL13A1|COL23A1	-5.1	e2
GO:0048732	gland development	-6.7	8.8	8.4	CYP1B1|EGF|GJA1|TNC|SERPINE2|SFRP1|SIX3|CRIPTO|NRG3|CSMD1	-4.9	e2
GO:0001763	morphogenesis of a branching structure	-6.3	15	9.5	COL13A1|EGF|TNC|SFRP1|CRIPTO|SLIT2|CSMD1	-4.6	e2
GO:0035239	tube morphogenesis	-11	9.3	11	PRDM1|BMP2|COL4A1|GATA3|GJA1|HAS2|ITGA5|LHX1|SFRP1|CRIPTO|CXCR4|FZD5|SEMA5A|SEMA3E|SOX17|BMPER	-8.5	e3
GO:0072001	renal system development	-9.4	14	12	PRDM1|BMP2|COL4A1|CYP26A1|GATA3|HAS2|LHX1|SFRP1|CER1|SOX17|BMPER	-7.2	e3
GO:0007389	pattern specification process	-8.8	11	10	BMP2|GJA1|LHX1|OTX2|SFRP1|CRIPTO|LEFTY2|FZD5|EOMES|CER1|FST|SOX17	-6.7	e3
GO:0002009	morphogenesis of an epithelium	-8.8	10	10	BMP2|COL4A1|GATA3|GJA1|ITGA5|LHX1|SFRP1|CXCR4|FZD5|SEMA3E|FST|SOX17	-6.7	e3
GO:0048729	tissue morphogenesis	-8.8	9.1	9.8	BMP2|COL4A1|GATA3|GJA1|ITGA5|LHX1|SFRP1|CXCR4|FZD5|EOMES|SEMA3E|FST|SOX17	-6.6	e3
GO:0009952	anterior/posterior pattern specification	-8.5	17	12	BMP2|LHX1|OTX2|SFRP1|CRIPTO|LEFTY2|FZD5|CER1|SOX17	-6.4	e3
M5885	NABA MATRISOME ASSOCIATED	-8.4	7.5	9	BMP2|CTSV|GPC4|SFRP1|CRIPTO|LEFTY2|FGF17|SEMA5A|SEMA3E|FST|PAMR1|P3H2|COLEC12|S100Z	-6.3	e3
R-HSA-9827857	Specification of primordial germ cells	-8.4	180	27	PRDM1|CXCR4|EOMES|SOX17	-6.3	e3
GO:0001822	kidney development	-8.3	13	11	PRDM1|BMP2|CYP26A1|GATA3|HAS2|LHX1|SFRP1|CER1|SOX17|BMPER	-6.3	e3
GO:0009798	axis specification	-8.3	29	14	LHX1|OTX2|SFRP1|CRIPTO|LEFTY2|FZD5|CER1	-6.2	e3
GO:0060411	cardiac septum morphogenesis	-10	36	17	GATA4|RARB|ROBO2|SOX11|TGFBR2|DHRS3|ZFPM2|ADAMTS19	-7.9	e4
GO:0003206	cardiac chamber morphogenesis	-9.7	23	14	EDNRA|GATA4|RARB|ROBO2|SOX11|TGFBR2|DHRS3|ZFPM2|ADAMTS19	-7.4	e4
GO:0003279	cardiac septum development	-8.8	24	13	GATA4|RARB|ROBO2|SOX11|TGFBR2|DHRS3|ZFPM2|ADAMTS19	-6.7	e4
GO:0003205	cardiac chamber development	-8.6	17	12	EDNRA|GATA4|RARB|ROBO2|SOX11|TGFBR2|DHRS3|ZFPM2|ADAMTS19	-6.5	e4
GO:0003151	outflow tract morphogenesis	-8.3	29	14	EDNRA|RARB|ROBO2|SOX11|TGFBR2|DHRS3|ZFPM2	-6.2	e4
GO:0003007	heart morphogenesis	-8.1	13	10	EDNRA|GATA4|RARB|ROBO2|SOX11|TGFBR2|DHRS3|ZFPM2|FLRT2|ADAMTS19	-6.1	e4
GO:0007507	heart development	-7.7	7.5	8.6	EDNRA|GATA4|PDGFRA|RARB|ROBO2|SOX11|TGFBR2|KDM6A|DHRS3|ZFPM2|FLRT2|RIPPLY3|ADAMTS19	-5.8	e4
GO:0001822	kidney development	-7.5	11	9.5	EDNRA|EFNB2|EPHA4|PDGFRA|RARB|ROBO2|SOX11|ZBTB16|KIF26B|FRAS1	-5.6	e4
GO:0072001	renal system development	-7.4	10	9.3	EDNRA|EFNB2|EPHA4|PDGFRA|RARB|ROBO2|SOX11|ZBTB16|KIF26B|FRAS1	-5.5	e4
GO:0003281	ventricular septum development	-7	27	12	GATA4|ROBO2|SOX11|TGFBR2|ZFPM2|ADAMTS19	-5.2	e4
GO:0034369	plasma lipoprotein particle remodeling	-21	100	35	AGT|APOA1|APOA2|APOA4|APOB|APOC1|APOC2|APOE|LIPC|MTTP|PCSK5|APOM	-18	f1
GO:0034368	protein-lipid complex remodeling	-21	100	35	AGT|APOA1|APOA2|APOA4|APOB|APOC1|APOC2|APOE|LIPC|MTTP|PCSK5|APOM	-18	f1
GO:0034367	protein-containing complex remodeling	-21	99	34	AGT|APOA1|APOA2|APOA4|APOB|APOC1|APOC2|APOE|LIPC|MTTP|PCSK5|APOM	-17	f1
GO:0071827	plasma lipoprotein particle organization	-19	73	29	AGT|APOA1|APOA2|APOA4|APOB|APOC1|APOC2|APOE|LIPC|MTTP|PCSK5|APOM	-16	f1
GO:0071825	protein-lipid complex organization	-19	69	29	AGT|APOA1|APOA2|APOA4|APOB|APOC1|APOC2|APOE|LIPC|MTTP|PCSK5|APOM	-15	f1
GO:0097006	regulation of plasma lipoprotein particle levels	-18	59	26	AGT|APOA1|APOA2|APOA4|APOB|APOC1|APOC2|APOE|LIPC|MTTP|PCSK5|APOM	-15	f1
GO:0015850	organic hydroxy compound transport	-17	27	19	APOA1|APOA2|APOA4|APOB|APOC1|APOC2|APOE|AQP3|CFTR|LIPC|MTTP|RBP4|SLCO2B1|APOM|SLC51B	-14	f1
WP430	Statin inhibition of cholesterol production	-15	91	28	APOA1|APOA2|APOA4|APOB|APOC1|APOC2|APOE|LIPC|MTTP	-12	f1
GO:0015918	sterol transport	-15	43	21	APOA1|APOA2|APOA4|APOB|APOC1|APOC2|APOE|CFTR|LIPC|MTTP|APOM	-12	f1
WP1533	Vitamin B12 metabolism	-15	57	23	ALB|APOA1|APOB|APOE|F2|FGA|FGB|FGG|PLG|CUBN	-12	f1
GO:0003341	cilium movement	-65	59	50	DNAH6|DNAH9|DNAH11|SPAG6|CFAP45|SPEF1|CFAP61|DNAI1|ZMYND10|HYDIN|CFAP46|CFAP44|DNAH7|EFCAB6|CLXN|SPEF2|TEKT1|TTC29|SPMIP6|DRC1|CFAP70|DNAI3|CFAP276|CFAP210|CFAP90|PACRG|CFAP95|CFAP54|CFAP52|CFAP206|DAW1|SPAG17|ENKUR|ARMC3|CFAP126|CFAP157|CFAP47|CCDC39|RSPH4A|CFAP100|CFAP77|CFAP144|TMEM232	-61	g1
GO:0007018	microtubule-based movement	-56	32	37	DNAH6|DNAH9|DNAH11|SPAG6|CFAP45|SPEF1|CFAP61|DNAI1|ZMYND10|HYDIN|CFAP46|CFAP44|DNAH7|EFCAB6|CLXN|SPEF2|TEKT1|TTC29|SPMIP6|AGBL4|DRC1|CFAP70|DNAI3|CFAP276|CFAP210|CFAP90|PACRG|CFAP95|CFAP54|CFAP52|CFAP206|DAW1|DYNLT5|SPAG17|ENKUR|ARMC3|CFAP126|CFAP157|CFAP47|CCDC39|RSPH4A|CFAP100|CFAP77|CFAP144|TMEM232	-52	g1
GO:0060294	cilium movement involved in cell motility	-50	56	43	DNAH6|DNAH9|DNAH11|SPAG6|CFAP45|CFAP61|DNAI1|CFAP46|CFAP44|DNAH7|EFCAB6|SPEF2|TEKT1|SPMIP6|DRC1|DNAI3|CFAP276|CFAP210|CFAP90|PACRG|CFAP95|CFAP54|CFAP52|CFAP206|ENKUR|ARMC3|CFAP126|CFAP157|CFAP47|CCDC39|RSPH4A|CFAP77|CFAP144|TMEM232	-47	g1
GO:0001539	cilium or flagellum-dependent cell motility	-50	56	43	DNAH6|DNAH9|DNAH11|SPAG6|CFAP45|CFAP61|DNAI1|CFAP46|CFAP44|DNAH7|EFCAB6|SPEF2|TEKT1|SPMIP6|DRC1|DNAI3|CFAP276|CFAP210|CFAP90|PACRG|CFAP95|CFAP54|CFAP52|CFAP206|ENKUR|ARMC3|CFAP126|CFAP157|CFAP47|CCDC39|RSPH4A|CFAP77|CFAP144|TMEM232	-46	g1
GO:0060285	cilium-dependent cell motility	-50	56	43	DNAH6|DNAH9|DNAH11|SPAG6|CFAP45|CFAP61|DNAI1|CFAP46|CFAP44|DNAH7|EFCAB6|SPEF2|TEKT1|SPMIP6|DRC1|DNAI3|CFAP276|CFAP210|CFAP90|PACRG|CFAP95|CFAP54|CFAP52|CFAP206|ENKUR|ARMC3|CFAP126|CFAP157|CFAP47|CCDC39|RSPH4A|CFAP77|CFAP144|TMEM232	-46	g1
GO:0097722	sperm motility	-40	50	37	DNAH11|SPAG6|CFAP45|CFAP61|DNAI1|CFAP44|EFCAB6|SPEF2|TEKT1|SPMIP6|DRC1|CFAP276|CFAP210|CFAP90|PACRG|CFAP95|CFAP54|CFAP52|CFAP206|ENKUR|ARMC3|CFAP126|CFAP157|CFAP47|CCDC39|CFAP77|CFAP144|TMEM232	-36	g1
GO:0030317	flagellated sperm motility	-40	50	37	DNAH11|SPAG6|CFAP45|CFAP61|DNAI1|CFAP44|EFCAB6|SPEF2|TEKT1|SPMIP6|DRC1|CFAP276|CFAP210|CFAP90|PACRG|CFAP95|CFAP54|CFAP52|CFAP206|ENKUR|ARMC3|CFAP126|CFAP157|CFAP47|CCDC39|CFAP77|CFAP144|TMEM232	-36	g1
GO:0044782	cilium organization	-36	27	28	FOXJ1|SPAG1|SPAG6|SPEF1|CFAP61|DNAI1|ZMYND10|HYDIN|CFAP46|CFAP44|DNAH7|CEP126|CLXN|SPEF2|TEKT1|TTC29|RSPH1|DRC1|CFAP70|DNAI3|ERICH3|CIMAP3|CFAP54|CFAP206|DAW1|SPAG17|CFAP126|CFAP157|CFAP47|CCDC39|RSPH4A|CFAP100	-33	g1
GO:0035082	axoneme assembly	-36	71	40	FOXJ1|SPAG1|SPAG6|SPEF1|DNAI1|ZMYND10|HYDIN|CFAP46|CFAP44|DNAH7|CLXN|SPEF2|RSPH1|DRC1|DNAI3|CFAP206|DAW1|SPAG17|CFAP157|CFAP47|CCDC39|RSPH4A|CFAP100	-33	g1
GO:0001578	microtubule bundle formation	-35	57	37	FOXJ1|SPAG1|SPAG6|SPEF1|DNAI1|ZMYND10|TPPP3|HYDIN|CFAP46|CFAP44|DNAH7|CLXN|SPEF2|RSPH1|DRC1|DNAI3|CFAP206|DAW1|SPAG17|CFAP157|CFAP47|CCDC39|RSPH4A|CFAP100	-32	g1
GO:0098742	cell-cell adhesion via plasma-membrane adhesion molecules	-8.2	13	10	CDH6|CDH7|CDH10|IL1RAP|CLDN1|PTPRT|IL1RAPL1|CLDN18|FAT3|CDHR3	-6.1	g2
GO:0003341	cilium movement	-7.4	13	9.9	DNAH6|CFAP44|DNAH7|DRC1|CFAP276|SPAG17|CFAP221|ARMC3|CFAP100	-5.5	g2
GO:0034329	cell junction assembly	-6.5	9.9	8.5	CDH6|CDH7|CDH10|FN1|CLDN1|IL1RAPL1|CLDN18|LGI2|CDHR3	-4.8	g2
GO:0098609	cell-cell adhesion	-6.1	6.6	7.3	CDH6|CDH7|CDH10|IL1RAP|CLDN1|PTPRT|IL1RAPL1|CLDN18|LRRC7|FAT3|CDHR3	-4.4	g2
GO:0007018	microtubule-based movement	-6	7.4	7.5	DNAH6|CFAP44|DNAH7|NETO1|DRC1|CFAP276|SPAG17|CFAP221|ARMC3|CFAP100	-4.4	g2
GO:0034330	cell junction organization	-6	6.5	7.2	CDH6|CDH7|CDH10|FN1|IL1RAP|NRP1|CLDN1|IL1RAPL1|CLDN18|LGI2|CDHR3	-4.3	g2
GO:0060294	cilium movement involved in cell motility	-5.7	12	8.5	DNAH6|CFAP44|DNAH7|DRC1|CFAP276|CFAP221|ARMC3	-4.1	g2
GO:0099560	synaptic membrane adhesion	-5.7	44	13	CDH6|CDH10|IL1RAP|IL1RAPL1	-4.1	g2
GO:0001539	cilium or flagellum-dependent cell motility	-5.7	12	8.4	DNAH6|CFAP44|DNAH7|DRC1|CFAP276|CFAP221|ARMC3	-4.1	g2
GO:0060285	cilium-dependent cell motility	-5.7	12	8.4	DNAH6|CFAP44|DNAH7|DRC1|CFAP276|CFAP221|ARMC3	-4.1	g2
R-HSA-210746	Regulation of gene expression in endocrine-committed (NEUROG3+) progenitor cells	-7	250	27	INSM1|NEUROD1|NEUROG3	-5.2	h1
GO:0044057	regulation of system process	-6.7	6.8	7.8	ASIC2|ATP2A3|ATP2B4|GALR1|INHBA|KCND3|NEUROD1|RYR2|PDE5A|RIMS2|CORO2B|NEGR1	-4.9	h1
WP706	Sudden infant death syndrome SIDS susceptibility pathways	-6.2	14	9.4	DDC|LMX1B|NEUROD1|POU2F2|RYR2|SSTR2|FEV	-4.5	h1
hsa04950	Maturity onset diabetes of the young	-5.9	51	14	MNX1|NEUROD1|PAX4|NEUROG3	-4.3	h1
GO:0098662	inorganic cation transmembrane transport	-5.9	5.8	7	ASIC2|ATP2A3|ATP2B4|CACNA1A|CACNA1B|KCND3|KCNJ6|KCNMA1|PLCB4|RYR2|SLC18A1|TRPC7	-4.3	h1
hsa04726	Serotonergic synapse	-5.8	17	9.6	CACNA1A|CACNA1B|DDC|KCNJ6|PLCB4|SLC18A1	-4.2	h1
GO:0098655	monoatomic cation transmembrane transport	-5.8	5.6	6.9	ASIC2|ATP2A3|ATP2B4|CACNA1A|CACNA1B|KCND3|KCNJ6|KCNMA1|PLCB4|RYR2|SLC18A1|TRPC7	-4.2	h1
GO:0031016	pancreas development	-5.5	23	10	MNX1|IGF2|INSM1|NEUROD1|PAX4	-4	h1
WP5417	Cell lineage map for neuronal differentiation	-5.5	15	8.9	KCNJ6|LMX1B|GABBR2|RIMS2|FEV|RBFOX3	-4	h1
hsa04728	Dopaminergic synapse	-5.5	15	8.9	CACNA1A|CACNA1B|DDC|KCNJ6|PLCB4|SLC18A1	-4	h1
WP706	Sudden infant death syndrome SIDS susceptibility pathways	-10	20	14	DDC|NR3C1|JUN|LMX1B|NEUROD1|NKX2-2|NKX3-1|SSTR2|TPH1|FEV	-7.8	h2
WP2855	Dopaminergic neurogenesis	-7.5	54	16	DDC|LMX1A|LMX1B|NEUROD1|NKX2-2	-5.5	h2
GO:0031016	pancreas development	-7	27	12	MNX1|INSM1|NEUROD1|NKX2-2|WFS1|EIF2AK3	-5.1	h2
R-HSA-210746	Regulation of gene expression in endocrine-committed (NEUROG3+) progenitor cells	-7	240	27	INSM1|NEUROD1|NKX2-2	-5.1	h2
GO:0031018	endocrine pancreas development	-6.9	42	14	MNX1|INSM1|NEUROD1|NKX2-2|EIF2AK3	-5	h2
GO:0035270	endocrine system development	-6.8	17	10	NR3C1|MNX1|INHBB|INSM1|NEUROD1|NKX2-2|EIF2AK3	-4.9	h2
R-HSA-9909505	Modulation of host responses by IFN-stimulated genes	-6.7	77	17	IFI6|EIF2AK3|ISG15|IFIH1	-4.9	h2
GO:0044057	regulation of system process	-6.6	6.7	7.7	ATP2A3|GCH1|INHBB|NEUROD1|NKX3-1|PDE4D|SCT|KCNB2|EIF2AK3|NLGN1|KCNIP1|PIRT	-4.8	h2
GO:0042594	response to starvation	-6.2	11	8.7	ATF3|INHBB|PRKCH|SSTR2|EIF2AK3|PRKAG2|CPEB4|MAP1LC3A	-4.5	h2
GO:1901617	organic hydroxy compound biosynthetic process	-5.9	13	8.9	DDC|GCH1|INSIG1|INSM1|TPH1|PRKAG2|OSBPL6	-4.3	h2
hsa04723	Retrograde endocannabinoid signaling	-5.3	14	8.5	GNG3|GRIA1|GRIA4|KCNJ3|MGLL|SLC17A8	-3.8	h3
R-HSA-112316	Neuronal System	-4.9	7.5	6.8	GNG3|GRIA1|KCNJ3|KCNS3|NTRK3|EPB41L3|RPS6KA6|KCNK13	-3.5	h3
hsa04724	Glutamatergic synapse	-4.7	15	8.1	GNG3|GRIA1|GRIA4|KCNJ3|SLC17A8	-3.3	h3
GO:0071900	regulation of protein serine/threonine kinase activity	-4.4	9.6	6.8	ADRA2A|NTRK3|PRKCH|SLC8A1|TENM1|CCNY	-3.1	h3
hsa04728	Dopaminergic synapse	-4.4	13	7.5	DDC|GNG3|GRIA1|GRIA4|KCNJ3	-3.1	h3
GO:0044057	regulation of system process	-4.3	5.4	5.7	ADRA2A|CBLN1|GLP1R|GRIA1|KCNJ3|SLC8A1|STC1|MGLL|NETO1	-3.1	h3
R-HSA-422356	Regulation of insulin secretion	-4.3	20	8.5	ADRA2A|GLP1R|GNG3|KCNS3	-3.1	h3
GO:0042391	regulation of membrane potential	-4.2	6	5.8	CBLN1|GRIA1|GRIA4|KCNJ3|KCNS3|SLC8A1|KCNK13|NETO1	-3	h3
GO:0099505	regulation of presynaptic membrane potential	-4	34	9.8	GRIA1|GRIA4|KCNJ3	-2.8	h3
GO:0110053	regulation of actin filament organization	-3.9	7.7	5.9	CTNNA2|PAK3|SPTB|MTSS1|TENM1|ARHGAP18	-2.7	h3
GO:0010975	regulation of neuron projection development	-13	13	13	CNTN1|ELAVL4|EPHA3|TLX2|MAP1B|MAPT|NEFL|ROBO1|SHOX2|TNR|STMN2|FSTL4|CUX2|LRRC4C|SEMA6D|ZNF804A	-10	h4
GO:0050804	modulation of chemical synaptic transmission	-12	11	12	APBA1|CALB2|GRIK2|MAP1B|MAPT|NEFL|PRKCB|SNCG|SYT1|TNR|INA|SV2C|RIMS1|SYT11|CUX2|LRRC4C	-9.5	h4
GO:0099177	regulation of trans-synaptic signaling	-12	11	12	APBA1|CALB2|GRIK2|MAP1B|MAPT|NEFL|PRKCB|SNCG|SYT1|TNR|INA|SV2C|RIMS1|SYT11|CUX2|LRRC4C	-9.5	h4
GO:0120035	regulation of plasma membrane bounded cell projection organization	-12	9.5	12	CNTN1|ELAVL4|EPHA3|GAP43|TLX2|MAP1B|MAPT|NEFL|ROBO1|SHOX2|TNR|STMN2|FSTL4|CUX2|LRRC4C|SEMA6D|ZNF804A	-9.2	h4
GO:0031344	regulation of cell projection organization	-12	9.3	11	CNTN1|ELAVL4|EPHA3|GAP43|TLX2|MAP1B|MAPT|NEFL|ROBO1|SHOX2|TNR|STMN2|FSTL4|CUX2|LRRC4C|SEMA6D|ZNF804A	-9	h4
GO:0031175	neuron projection development	-11	8.7	11	APLP1|CNTN1|ELAVL4|EPHA3|GAP43|ANOS1|MAP1B|MAPT|NCAM1|NEFL|ROBO1|TNR|PHOX2B|POSTN|STMN2|SEMA6D|STMN4	-8.6	h4
GO:0048812	neuron projection morphogenesis	-10	10	11	APLP1|CNTN1|ELAVL4|EPHA3|GAP43|ANOS1|MAP1B|NCAM1|NEFL|ROBO1|TNR|PHOX2B|POSTN|SEMA6D	-7.8	h4
GO:0120039	plasma membrane bounded cell projection morphogenesis	-10	10	11	APLP1|CNTN1|ELAVL4|EPHA3|GAP43|ANOS1|MAP1B|NCAM1|NEFL|ROBO1|TNR|PHOX2B|POSTN|SEMA6D	-7.8	h4
GO:0048858	cell projection morphogenesis	-9.9	10	11	APLP1|CNTN1|ELAVL4|EPHA3|GAP43|ANOS1|MAP1B|NCAM1|NEFL|ROBO1|TNR|PHOX2B|POSTN|SEMA6D	-7.7	h4
GO:0061564	axon development	-9.8	11	11	APLP1|CNTN1|EPHA3|GAP43|ANOS1|MAP1B|MAPT|NCAM1|NEFL|ROBO1|TNR|PHOX2B|SEMA6D	-7.5	h4
WP289	Myometrial relaxation and contraction pathways	-7.4	16	11	ADCY1|ATF3|FOS|GNG3|JUN|PDE4B|PDE4D|RYR2	-5.5	h5
GO:0031175	neuron projection development	-7.2	6.2	7.9	ADCY1|CDH4|CTNNA2|ELAVL4|MAP2|NCAM1|PAK3|PAX6|SLIT1|BTG2|NTN1|DOCK10|STMN4|GRIN3A	-5.3	h5
GO:0010975	regulation of neuron projection development	-6.7	7.7	8.1	CDH4|CTNNA2|DGKG|ELAVL4|MAP2|PAK3|PAX6|SLIT1|NTN1|TOX|PLPPR5	-4.9	h5
GO:0048667	cell morphogenesis involved in neuron differentiation	-6.7	7.7	8.1	ADCY1|CDH4|CTNNA2|ELAVL4|MAP2|NCAM1|PAK3|PAX6|SLIT1|NTN1|DOCK10	-4.9	h5
GO:0060322	head development	-6.7	5.6	7.3	ASCL1|CTNNA2|ELAVL4|FOS|NRG1|PAX6|SLC1A2|SLIT1|BTG2|TOX|WNT4|GPR158|WLS|ARID5B	-4.9	h5
GO:0048812	neuron projection morphogenesis	-6.3	7	7.6	ADCY1|CDH4|CTNNA2|ELAVL4|MAP2|NCAM1|PAK3|PAX6|SLIT1|NTN1|DOCK10	-4.5	h5
GO:0120039	plasma membrane bounded cell projection morphogenesis	-6.2	6.9	7.5	ADCY1|CDH4|CTNNA2|ELAVL4|MAP2|NCAM1|PAK3|PAX6|SLIT1|NTN1|DOCK10	-4.5	h5
GO:0007420	brain development	-6.2	5.5	7	ASCL1|CTNNA2|ELAVL4|FOS|NRG1|PAX6|SLC1A2|SLIT1|BTG2|TOX|WNT4|GPR158|WLS	-4.5	h5
GO:0048858	cell projection morphogenesis	-6.2	6.8	7.5	ADCY1|CDH4|CTNNA2|ELAVL4|MAP2|NCAM1|PAK3|PAX6|SLIT1|NTN1|DOCK10	-4.5	h5
GO:0050807	regulation of synapse organization	-6.1	9	8.1	CTNNA2|PAK3|SLIT1|NTN1|FRMPD4|DOCK10|CACNA2D3|LRFN2|GPR158	-4.4	h5
GO:0086003	cardiac muscle cell contraction	-6.4	33	13	CACNA2D1|KCND3|KCNJ5|SCN1B|SGCD	-4.6	h6
GO:1903522	regulation of blood circulation	-6	11	8.3	CACNA2D1|HRH1|KCND3|KCNJ5|RGS4|SCN1B|GHRL|DOCK5	-4.3	h6
GO:0070252	actin-mediated cell contraction	-5.5	22	10	CACNA2D1|KCND3|KCNJ5|SCN1B|SGCD	-3.9	h6
GO:0060048	cardiac muscle contraction	-5.3	21	9.7	CACNA2D1|KCND3|KCNJ5|SCN1B|SGCD	-3.8	h6
GO:0086091	regulation of heart rate by cardiac conduction	-5.3	35	11	CACNA2D1|KCND3|KCNJ5|SCN1B	-3.7	h6
GO:0086002	cardiac muscle cell action potential involved in contraction	-5	30	11	CACNA2D1|KCND3|KCNJ5|SCN1B	-3.5	h6
GO:0060047	heart contraction	-5	17	8.8	CACNA2D1|KCND3|KCNJ5|SCN1B|SGCD	-3.5	h6
GO:0030048	actin filament-based movement	-5	17	8.8	CACNA2D1|KCND3|KCNJ5|SCN1B|SGCD	-3.5	h6
GO:0002027	regulation of heart rate	-4.9	16	8.5	CACNA2D1|KCND3|KCNJ5|RGS4|SCN1B	-3.4	h6
GO:0003015	heart process	-4.7	15	8.2	CACNA2D1|KCND3|KCNJ5|SCN1B|SGCD	-3.3	h6
GO:0010817	regulation of hormone levels	-11	9	11	AGT|ALDH1A1|CASR|DPP4|EDN3|GCG|GNAS|FFAR1|INS|ISL1|PRKCE|SCG5|PLCB1|SLC7A8|PCSK1N|SLC30A8	-8.2	i1
GO:0046883	regulation of hormone secretion	-10	14	12	AGT|CASR|EDN3|GCG|GNAS|FFAR1|INS|ISL1|PRKCE|SCG5|PLCB1|SLC30A8	-7.9	i1
GO:0046887	positive regulation of hormone secretion	-8.9	19	12	CASR|EDN3|GCG|FFAR1|INS|ISL1|PRKCE|PLCB1|SLC30A8	-6.8	i1
GO:0050714	positive regulation of protein secretion	-8.8	19	12	CASR|GCG|FFAR1|INS|ISL1|PRKCE|VEGFC|PLCB1|SLC30A8	-6.7	i1
GO:0051046	regulation of secretion	-8.8	7.4	9.2	AGT|CASR|EDN3|GCG|GNAS|FFAR1|INS|ISL1|PRKCE|PTGER3|SCG5|SLC6A4|VEGFC|PLCB1|SLC30A8	-6.6	i1
GO:0003018	vascular process in circulatory system	-8.8	12	11	AGT|CASR|EDN3|INS|SLC6A4|SLC7A2|AKAP12|KCNMB2|SLC7A8|C2CD4A|C2CD4B	-6.6	i1
GO:0007610	behavior	-8.7	7.3	9.2	CASR|CCK|DPP4|ETV1|GCG|GLS|PPY|PRKCE|PYY|SLC6A4|TMOD1|NRXN3|PLK2|PLCB1|ABTB3	-6.6	i1
GO:0090277	positive regulation of peptide hormone secretion	-8.5	22	13	CASR|GCG|FFAR1|INS|ISL1|PRKCE|PLCB1|SLC30A8	-6.4	i1
GO:1903532	positive regulation of secretion by cell	-8.5	11	10	CASR|EDN3|GCG|FFAR1|INS|ISL1|PRKCE|SLC6A4|VEGFC|PLCB1|SLC30A8	-6.4	i1
GO:0002793	positive regulation of peptide secretion	-8.4	21	13	CASR|GCG|FFAR1|INS|ISL1|PRKCE|PLCB1|SLC30A8	-6.3	i1
R-HSA-372790	Signaling by GPCR	-10	8.4	10	CASR|CHRM3|DGKG|LPAR1|GAST|GIP|GNAS|FFAR1|RGS4|RGS16|RPS6KA3|SSTR2|DGKI|GAL|UCN3|PLPPR5	-7.9	i2
R-HSA-400511	Synthesis, secretion, and inactivation of Glucose-dependent Insulinotropic Polypeptide (GIP)	-9.6	130	25	GIP|FFAR1|ISL1|PAX6|SEC11C	-7.4	i2
GO:0046883	regulation of hormone secretion	-9.5	14	12	CASR|CHRM3|FOXO1|GIP|GNAS|FFAR1|ISL1|SCG5|ABCC8|GAL|UCN3	-7.2	i2
R-HSA-416476	G alpha (q) signalling events	-9.5	17	12	CASR|CHRM3|DGKG|LPAR1|GAST|FFAR1|RGS4|RGS16|RPS6KA3|DGKI	-7.2	i2
R-HSA-388396	GPCR downstream signalling	-8.9	8.3	9.6	CASR|CHRM3|DGKG|LPAR1|GAST|GIP|GNAS|FFAR1|RGS4|RGS16|RPS6KA3|SSTR2|DGKI|GAL	-6.7	i2
GO:0050796	regulation of insulin secretion	-8.6	18	12	CASR|CHRM3|FOXO1|GIP|GNAS|FFAR1|ISL1|ABCC8|UCN3	-6.5	i2
R-HSA-400508	Incretin synthesis, secretion, and inactivation	-8.3	77	19	GIP|FFAR1|ISL1|PAX6|SEC11C	-6.2	i2
GO:0010817	regulation of hormone levels	-8.1	8.1	9.1	CASR|CHRM3|FOXO1|GIP|GNAS|FFAR1|ISL1|PTPRN2|SCG5|ABCC8|GAL|ERO1B|UCN3	-6	i2
GO:0032024	positive regulation of insulin secretion	-8.1	27	13	CASR|CHRM3|GIP|FFAR1|ISL1|ABCC8|UCN3	-6	i2
GO:0090276	regulation of peptide hormone secretion	-8	15	11	CASR|CHRM3|FOXO1|GIP|GNAS|FFAR1|ISL1|ABCC8|UCN3	-6	i2
GO:0010817	regulation of hormone levels	-8.6	7.9	9.3	ADRA2A|CHGA|CPE|GCG|GNAS|INS|NEUROD1|NNAT|PTPRN|SCG5|UCP2|PCSK1N|GAL|DHRS7	-6.4	i3
GO:0046883	regulation of hormone secretion	-7.8	12	10	ADRA2A|CHGA|GCG|GNAS|INS|NEUROD1|NNAT|SCG5|UCP2|GAL	-5.8	i3
GO:0033366	protein localization to secretory granule	-6.9	230	26	CHGA|CPE|SCG3	-5	i3
GO:0090276	regulation of peptide hormone secretion	-6.5	12	9.1	ADRA2A|CHGA|GCG|GNAS|INS|NEUROD1|NNAT|UCP2	-4.7	i3
GO:0002791	regulation of peptide secretion	-6.4	12	9	ADRA2A|CHGA|GCG|GNAS|INS|NEUROD1|NNAT|UCP2	-4.7	i3
GO:0090087	regulation of peptide transport	-6.4	12	9	ADRA2A|CHGA|GCG|GNAS|INS|NEUROD1|NNAT|UCP2	-4.6	i3
GO:0051046	regulation of secretion	-6.1	5.9	7.1	ADRA2A|CHGA|GCG|GNAS|INS|NEUROD1|NNAT|PTPRN|SCG5|UCP2|RAB26|GAL	-4.4	i3
M166	PID ATF2 PATHWAY	-5.9	26	11	DUSP1|FOS|INS|JUN|JUNB	-4.2	i3
GO:0050796	regulation of insulin secretion	-5.8	12	8.6	ADRA2A|CHGA|GCG|GNAS|NEUROD1|NNAT|UCP2	-4.1	i3
GO:1903530	regulation of secretion by cell	-5.6	6	6.8	ADRA2A|CHGA|GCG|GNAS|INS|NEUROD1|NNAT|SCG5|UCP2|RAB26|GAL	-4	i3
R-HSA-5173105	O-linked glycosylation	-6	18	9.9	GCNT1|MUC7|ST3GAL1|ADAMTS5|THSD4|GALNT13	-4.3	i4
GO:0009101	glycoprotein biosynthetic process	-5.6	9.4	7.8	GCNT1|GCNT2|ST3GAL1|ST8SIA4|ST3GAL6|GALNT13|TMTC2|HS3ST5	-4	i4
GO:0097305	response to alcohol	-5.6	9.4	7.8	ADRA2A|AHR|FOS|INHBA|PRKD1|TGFBR3|KLF2|GRIN3A	-4	i4
GO:0043413	macromolecule glycosylation	-5.3	10	7.8	GCNT1|GCNT2|ST3GAL1|ST8SIA4|ST3GAL6|GALNT13|TMTC2	-3.7	i4
GO:0006486	protein glycosylation	-5.3	10	7.8	GCNT1|GCNT2|ST3GAL1|ST8SIA4|ST3GAL6|GALNT13|TMTC2	-3.7	i4
GO:0070085	glycosylation	-5	9.6	7.4	GCNT1|GCNT2|ST3GAL1|ST8SIA4|ST3GAL6|GALNT13|TMTC2	-3.5	i4
GO:0009100	glycoprotein metabolic process	-5	7.6	6.8	GCNT1|GCNT2|ST3GAL1|ST8SIA4|ST3GAL6|GALNT13|TMTC2|HS3ST5	-3.5	i4
R-HSA-1502540	Signaling by Activin	-4.8	60	13	INHBA|TGFBR3|ACVR1C	-3.4	i4
WP5398	NRXN1 deletion syndrome	-4.7	57	13	GRIA3|NRXN1|GRIN3A	-3.3	i4
GO:0097306	cellular response to alcohol	-4.7	15	8.1	AHR|FOS|INHBA|PRKD1|KLF2	-3.3	i4
GO:0010817	regulation of hormone levels	-8.6	8	9.3	GNAS|NR3C1|HADH|INS|ISL1|PCSK1|PCSK2|ABCC8|PAPSS2|ERO1B|G6PC2|ACVR1C|SLC30A8|TUNAR	-6.5	i5
GO:1903530	regulation of secretion by cell	-8.4	7.7	9.1	CHRNA3|CHRNB4|GNAS|HADH|INS|ISL1|PCSK1|CXCL12|ABCC8|GPR158|G6PC2|ACVR1C|SLC30A8|TUNAR	-6.3	i5
GO:0030070	insulin processing	-8.2	160	25	PCSK1|PCSK2|ERO1B|SLC30A8	-6.1	i5
GO:0050803	regulation of synapse structure or activity	-8.2	11	9.9	ASIC2|CDH8|INS|NEFL|ROBO2|VLDLR|FRMPD4|SLC17A6|LRFN2|GPR158|LRRTM3	-6.1	i5
R-HSA-2980736	Peptide hormone metabolism	-8.1	27	13	ISL1|KIF5C|PCSK1|PCSK2|ERO1B|SLC30A8|GNAT3	-6.1	i5
R-HSA-264876	Insulin processing	-8	68	18	KIF5C|PCSK1|PCSK2|ERO1B|SLC30A8	-6	i5
GO:0051046	regulation of secretion	-7.9	7	8.6	CHRNA3|CHRNB4|GNAS|HADH|INS|ISL1|PCSK1|CXCL12|ABCC8|GPR158|G6PC2|ACVR1C|SLC30A8|TUNAR	-5.9	i5
GO:0050708	regulation of protein secretion	-7.7	11	9.8	GNAS|HADH|INS|ISL1|PCSK1|ABCC8|G6PC2|ACVR1C|SLC30A8|TUNAR	-5.8	i5
GO:0090276	regulation of peptide hormone secretion	-7.7	14	10	GNAS|HADH|INS|ISL1|ABCC8|G6PC2|ACVR1C|SLC30A8|TUNAR	-5.8	i5
GO:0070201	regulation of establishment of protein localization	-7.7	7.4	8.6	ASPH|GNAS|HADH|HPCA|INS|ISL1|PCSK1|ABCC8|RAB29|G6PC2|ACVR1C|SLC30A8|TUNAR	-5.7	i5
R-HSA-381426	Regulation of Insulin-like Growth Factor (IGF) transport and uptake by Insulin-like Growth Factor Binding Proteins (IGFBPs)	-7.4	22	12	APOA1|CHGB|IGF2|IGFBP1|PENK|TF|SCG2	-5.5	i6
GO:0090036	regulation of protein kinase C signaling	-6.6	200	25	AKAP12|SEZ6L|SEZ6	-4.8	i6
R-HSA-8957275	Post-translational protein phosphorylation	-6.5	22	11	APOA1|CHGB|IGFBP1|PENK|TF|SCG2	-4.7	i6
GO:0060322	head development	-6.2	5.5	7	ATP2B4|GRIA1|PLXNA2|PROX1|CXCL12|SSTR2|HAP1|DLC1|FLRT3|H2AJ|SEZ6|ARX|NEGR1	-4.5	i6
GO:0030003	intracellular monoatomic cation homeostasis	-6.2	7.8	7.7	FXYD2|ATP2B4|B2M|CHRNA7|GRIA1|KCNMA1|CXCL12|TF|SCGN|SLC24A3	-4.5	i6
GO:0098771	inorganic ion homeostasis	-6.1	7.6	7.6	FXYD2|ATP2B4|B2M|CHRNA7|GRIA1|KCNMA1|CXCL12|TF|SCGN|SLC24A3	-4.4	i6
GO:0006873	intracellular monoatomic ion homeostasis	-6.1	7.6	7.6	FXYD2|ATP2B4|B2M|CHRNA7|GRIA1|KCNMA1|CXCL12|TF|SCGN|SLC24A3	-4.4	i6
GO:0007420	brain development	-5.7	5.4	6.7	ATP2B4|GRIA1|PLXNA2|PROX1|CXCL12|SSTR2|HAP1|DLC1|H2AJ|SEZ6|ARX|NEGR1	-4	i6
GO:0055080	monoatomic cation homeostasis	-5.5	6.6	6.9	FXYD2|ATP2B4|B2M|CHRNA7|GRIA1|KCNMA1|CXCL12|TF|SCGN|SLC24A3	-3.9	i6
GO:0050801	monoatomic ion homeostasis	-5.5	6.4	6.9	FXYD2|ATP2B4|B2M|CHRNA7|GRIA1|KCNMA1|CXCL12|TF|SCGN|SLC24A3	-3.9	i6
GO:0030001	metal ion transport	-7.3	6.9	8.2	FXYD2|CACNA1A|CACNA1C|CASR|GCK|KCNJ3|FXYD3|SCN3A|SNAP25|KCNMB2|SLC38A11|NALCN|KCNT2	-5.4	i7
hsa04911	Insulin secretion	-6.7	24	12	FXYD2|CACNA1C|GCK|SNAP25|KCNMB2|PCLO	-5	i7
GO:0006813	potassium ion transport	-6	13	8.9	FXYD2|KCNJ3|FXYD3|SNAP25|KCNMB2|NALCN|KCNT2	-4.4	i7
GO:0070509	calcium ion import	-5.2	34	11	CACNA1A|CACNA1C|CASR|GCK	-3.8	i7
GO:0071805	potassium ion transmembrane transport	-5	13	8	FXYD2|KCNJ3|SNAP25|KCNMB2|NALCN|KCNT2	-3.6	i7
GO:0099003	vesicle-mediated transport in synapse	-5	12	7.9	SNAP25|NRXN1|SNAP91|RIMS1|PCLO|CALY	-3.6	i7
GO:0098660	inorganic ion transmembrane transport	-4.8	4.9	5.9	FXYD2|CACNA1A|CACNA1C|CASR|KCNJ3|FXYD3|SCN3A|SNAP25|KCNMB2|NALCN|KCNT2	-3.5	i7
GO:0098655	monoatomic cation transmembrane transport	-4.5	5	5.7	FXYD2|CACNA1A|CACNA1C|KCNJ3|SCN3A|SNAP25|KCNMB2|NALCN|UNC80|KCNT2	-3.2	i7
hsa04728	Dopaminergic synapse	-4.4	13	7.5	CACNA1A|CACNA1C|DDC|KCNJ3|CALY	-3.1	i7
GO:0044057	regulation of system process	-4.3	5.4	5.7	CACNA1C|CASR|EPAS1|KCNJ3|PDE4D|TNR|NRXN1|KCNMB2|RIMS1	-3.1	i7
GO:0099537	trans-synaptic signaling	-9.6	11	11	ASIC2|AMPH|CDH8|CHRM3|CRH|PTPRN2|SST|FCHSD2|SV2B|CELF4|TENM2|GRIN3A|ABTB3	-7.4	i8
GO:0099536	synaptic signaling	-9.2	10	10	ASIC2|AMPH|CDH8|CHRM3|CRH|PTPRN2|SST|FCHSD2|SV2B|CELF4|TENM2|GRIN3A|ABTB3	-7	i8
GO:0007268	chemical synaptic transmission	-8.8	10	10	ASIC2|AMPH|CDH8|CHRM3|CRH|PTPRN2|SST|FCHSD2|SV2B|CELF4|GRIN3A|ABTB3	-6.6	i8
GO:0098916	anterograde trans-synaptic signaling	-8.8	10	10	ASIC2|AMPH|CDH8|CHRM3|CRH|PTPRN2|SST|FCHSD2|SV2B|CELF4|GRIN3A|ABTB3	-6.6	i8
GO:0044057	regulation of system process	-7.1	7.4	8.2	ASIC2|ATP2A3|ATP2B2|CHRM3|CRH|FOXO1|IGFBP5|ISL1|PBX3|PRKD1|TNFRSF21|CELF4	-5.2	i8
R-HSA-2980736	Peptide hormone metabolism	-7	27	12	ISL1|KIF5C|PCSK2|ERO1B|SEC11C|FFAR4	-5.1	i8
GO:0007411	axon guidance	-6.6	13	9.3	ALCAM|CDH4|DCC|ETV1|ISL1|KIF5C|SEMA3A|CNTN5	-4.8	i8
GO:0097485	neuron projection guidance	-6.6	13	9.3	ALCAM|CDH4|DCC|ETV1|ISL1|KIF5C|SEMA3A|CNTN5	-4.8	i8
GO:0090277	positive regulation of peptide hormone secretion	-6.1	19	10	CHRM3|CRH|INS|ISL1|PRKD1|FFAR4	-4.4	i8
GO:0002793	positive regulation of peptide secretion	-6.1	19	10	CHRM3|CRH|INS|ISL1|PRKD1|FFAR4	-4.4	i8
GO:0098609	cell-cell adhesion	-14	12	13	ALCAM|CDH18|CTNNA2|DCC|NCAM2|PCDH9|PTPRD|PTPRM|ROBO1|NRXN1|IL1RAPL1|NTNG1|ASTN2|ADGRL3|UNC5D|CADM2|NEGR1|AMIGO2	-11	i9
GO:0098742	cell-cell adhesion via plasma-membrane adhesion molecules	-12	17	14	ALCAM|CDH18|PCDH9|PTPRD|PTPRM|ROBO1|NRXN1|IL1RAPL1|NTNG1|ADGRL3|UNC5D|CADM2|AMIGO2	-9.7	i9
GO:0051965	positive regulation of synapse assembly	-9.1	37	16	ASIC2|ADGRB3|PTPRD|NRXN1|IL1RAPL1|LRRTM1|AMIGO2	-6.9	i9
GO:1901890	positive regulation of cell junction assembly	-8.9	25	14	ASIC2|ADGRB3|PTPRD|NRXN1|IL1RAPL1|CNTNAP2|LRRTM1|AMIGO2	-6.8	i9
GO:0120035	regulation of plasma membrane bounded cell projection organization	-8.4	7.6	9.1	ADGRB3|CTNNA2|DCC|MAP2|PTPRD|RGS2|ROBO1|NRXN1|TOX|TENM1|IL1RAPL1|NTNG1|HECW2|NEGR1	-6.3	i9
GO:0010975	regulation of neuron projection development	-8.3	9.4	9.6	ADGRB3|CTNNA2|DCC|MAP2|PTPRD|RGS2|ROBO1|TOX|IL1RAPL1|NTNG1|HECW2|NEGR1	-6.2	i9
GO:0031344	regulation of cell projection organization	-8.2	7.4	8.9	ADGRB3|CTNNA2|DCC|MAP2|PTPRD|RGS2|ROBO1|NRXN1|TOX|TENM1|IL1RAPL1|NTNG1|HECW2|NEGR1	-6.2	i9
hsa04514	Cell adhesion molecules	-7.8	18	11	ALCAM|NCAM2|PTPRD|PTPRM|NRXN1|NTNG1|CNTNAP2|NEGR1	-5.8	i9
GO:0050807	regulation of synapse organization	-7.6	11	9.7	ASIC2|ADGRB3|CTNNA2|PTPRD|NRXN1|IL1RAPL1|NEGR1|LRRTM1|AMIGO2|C1QL3	-5.7	i9
GO:0050803	regulation of synapse structure or activity	-7.6	11	9.6	ASIC2|ADGRB3|CTNNA2|PTPRD|NRXN1|IL1RAPL1|NEGR1|LRRTM1|AMIGO2|C1QL3	-5.6	i9
hsa04974	Protein digestion and absorption	-7.9	25	13	MEP1A|PGA5|PRSS2|CELA3A|CELA3B|PGA3|PGA4	-5.9	j1
R-HSA-114608	Platelet degranulation	-6.4	21	11	A2M|AHSG|ORM1|PLG|TF|TGFB2	-4.7	j1
R-HSA-76005	Response to elevated platelet cytosolic Ca2+	-6.3	20	11	A2M|AHSG|ORM1|PLG|TF|TGFB2	-4.6	j1
GO:0007586	digestion	-6.2	20	10	FABP1|PGA5|PRSS2|MUC13|PGA3|PGA4	-4.5	j1
WP2877	Vitamin D receptor pathway	-6.1	14	9.2	HSD17B2|KNG1|MYC|ORM1|SULT2A1|TGFB2|CLDN2	-4.5	j1
R-HSA-211859	Biological oxidations	-5.7	12	8.5	ADH1C|GGT5|GSTA2|SULT1E1|SULT1A2|SULT2A1|CYP26B1	-4.2	j1
M3468	NABA ECM REGULATORS	-5.4	11	8	A2M|KNG1|MEP1A|PLG|PRSS2|CELA3A|CELA3B	-3.9	j1
WP2596	Gastric acid production	-5.4	93	17	PGA5|PGA3|PGA4	-3.9	j1
GO:0006068	ethanol catabolic process	-5.2	80	15	SULT1E1|SULT1A2|SULT2A1	-3.7	j1
WP5368	Sulfatase and aromatase pathway	-5.2	80	15	HSD17B2|SULT1E1|SLCO2B1	-3.7	j1
WP5390	Pancreatic cancer subtypes	-15	66	25	AREG|CDH17|CTSE|TFF1|TFF2|TFF3|TSPAN8|AGR2|CLRN3|AGR3	-12	j2
M5885	NABA MATRISOME ASSOCIATED	-14	8.8	12	AMBP|ANXA2|ANXA4|ANXA13|AREG|CTSE|HABP2|LGALS3|LTB|MEP1A|MUC3A|SERPINA1|PI3|S100A6|S100A10|S100P|CCL15|SDC4|SFRP5|MUC13|LGALS14	-11	j2
WP98	Prostaglandin synthesis and regulation	-8.2	42	16	ANXA2|ANXA4|HPGD|PPARG|S100A6|S100A10	-6.2	j2
M5880	NABA ECM AFFILIATED	-7.1	15	10	ANXA2|ANXA4|ANXA13|LGALS3|MUC3A|SDC4|MUC13|LGALS14	-5.3	j2
GO:0030277	maintenance of gastrointestinal epithelium	-6.2	57	15	TFF1|TFF2|TFF3|MUC13	-4.5	j2
GO:0007586	digestion	-5.8	17	9.5	FABP1|SI|TFF1|TFF2|TFF3|MUC13	-4.2	j2
GO:0010669	epithelial structure maintenance	-5.3	35	12	TFF1|TFF2|TFF3|MUC13	-3.8	j2
GO:0022600	digestive system process	-5.2	20	9.5	FABP1|TFF1|TFF2|TFF3|MUC13	-3.8	j2
GO:0030855	epithelial cell differentiation	-5.2	5.4	6.3	ANXA4|KLF5|LGALS3|PPARG|THRB|UPK1B|CLDN1|AGR2|TXNIP|SULT1B1|POF1B	-3.7	j2
GO:0032530	regulation of microvillus organization	-5.1	73	15	KLF5|PLD1|CDHR5	-3.6	j2
GO:0072006	nephron development	-8	19	12	JAG1|ERBB4|EXT1|NOTCH1|NPHS1|SOX9|LGR4|ADAMTS16	-6	j3
GO:0001822	kidney development	-7.5	11	9.6	JAG1|ERBB4|EXT1|NOTCH1|NPHS1|SOX9|STAT1|LGR4|FRAS1|ADAMTS16	-5.6	j3
GO:0072001	renal system development	-7.4	11	9.4	JAG1|ERBB4|EXT1|NOTCH1|NPHS1|SOX9|STAT1|LGR4|FRAS1|ADAMTS16	-5.5	j3
GO:0072009	nephron epithelium development	-7.4	21	12	JAG1|EXT1|NOTCH1|NPHS1|SOX9|LGR4|ADAMTS16	-5.5	j3
R-HSA-9925561	Developmental Lineage of Pancreatic Acinar Cells	-6.8	41	14	CPA2|ONECUT1|SOX9|SPINK1|PTF1A	-5.1	j3
GO:0072073	kidney epithelium development	-6.6	16	10	JAG1|EXT1|NOTCH1|NPHS1|SOX9|LGR4|ADAMTS16	-4.9	j3
GO:0061326	renal tubule development	-6.5	22	11	JAG1|NOTCH1|SOX9|STAT1|LGR4|ADAMTS16	-4.8	j3
GO:0061005	cell differentiation involved in kidney development	-6.5	35	13	JAG1|EXT1|NOTCH1|NPHS1|STAT1	-4.8	j3
GO:0048762	mesenchymal cell differentiation	-6	13	9	JAG1|ERBB4|EXT1|NOTCH1|SOX9|STAT1|HMGA2	-4.4	j3
GO:0032835	glomerulus development	-6	28	11	JAG1|EXT1|NOTCH1|NPHS1|LGR4	-4.4	j3
GO:0048565	digestive tract development	-12	26	16	KLF5|EXT1|FGF9|GLI3|HOXA5|HES1|RARB|RARRES2|SHH|YAP1|MYOCD	-9.7	j4
GO:0000902	cell morphogenesis	-12	8.6	11	BMPR1B|CDH12|EPHA7|EXT1|GLI3|HES1|NFIB|SHH|UNC5C|MAGI1|YAP1|SEMA3C|NLGN1|PALLD|NOX4|CDH26|CNTN4|EPHA6|VSIG1	-9.7	j4
GO:0055123	digestive system development	-12	24	15	KLF5|EXT1|FGF9|GLI3|HOXA5|HES1|RARB|RARRES2|SHH|YAP1|MYOCD	-9.3	j4
GO:0030855	epithelial cell differentiation	-11	8.4	11	KLF5|EXT1|FRZB|GSTA1|HOXA5|HES1|NFIB|RARB|SPRR2F|THRB|MAGI1|MAGI2|YAP1|PALLD|EXPH5|TMEM100|VSIG1	-8.4	j4
GO:0045596	negative regulation of cell differentiation	-9.9	7.3	9.8	ZFP36L2|RUNX1|EPHA7|FGF9|FRZB|GLI3|HOXA5|HES1|MEIS2|NFE2L2|RARB|SHH|SOX2|YAP1|TMEM176B|MYOCD|CNTN4	-7.6	j4
GO:0007411	axon guidance	-9.8	15	12	BMPR1B|EPHA7|EXT1|GLI3|NFIB|SHH|UNC5C|SEMA3C|PALLD|CNTN4|EPHA6	-7.5	j4
GO:0097485	neuron projection guidance	-9.8	15	12	BMPR1B|EPHA7|EXT1|GLI3|NFIB|SHH|UNC5C|SEMA3C|PALLD|CNTN4|EPHA6	-7.5	j4
GO:0030324	lung development	-9.3	17	12	EXT1|FGF9|GLI3|HOXA5|HES1|NFIB|SHH|THRB|YAP1|MYOCD	-7	j4
GO:0002064	epithelial cell development	-9.2	16	12	KLF5|FRZB|HOXA5|RARB|MAGI1|MAGI2|YAP1|PALLD|EXPH5|VSIG1	-7	j4
GO:0030323	respiratory tube development	-9.2	16	12	EXT1|FGF9|GLI3|HOXA5|HES1|NFIB|SHH|THRB|YAP1|MYOCD	-7	j4
GO:0002065	columnar/cuboidal epithelial cell differentiation	-13	33	19	BMP5|KLF5|CDX2|EXT1|FGFR2|GATA4|ONECUT1|NKX6-1|SOX11|FZD5|YAP1	-11	j5
GO:0048565	digestive tract development	-13	28	17	KLF5|CDX2|EXT1|FGFR2|GATA4|HMGCS2|ID2|SOX11|FZD5|YAP1|PKDCC	-10	j5
GO:0055123	digestive system development	-12	25	16	KLF5|CDX2|EXT1|FGFR2|GATA4|HMGCS2|ID2|SOX11|FZD5|YAP1|PKDCC	-9.7	j5
GO:0030855	epithelial cell differentiation	-11	9.1	11	ANXA4|BMP5|KLF5|CDX2|EXT1|FGFR2|GATA4|ONECUT1|ID2|NKX6-1|SOX11|VIM|FZD5|MAGI1|SLC4A7|YAP1|LAMA1	-8.9	j5
GO:0002067	glandular epithelial cell differentiation	-9	36	16	BMP5|EXT1|FGFR2|ONECUT1|NKX6-1|FZD5|YAP1	-6.9	j5
GO:0070848	response to growth factor	-8	8	9	BMP5|BMPR1B|EPHA7|EXT1|FGFR2|ONECUT1|MEIS2|NTRK2|ROR2|PDE3A|ZEB1|SLC4A7|SOX6	-6	j5
GO:0060575	intestinal epithelial cell differentiation	-7.9	66	18	KLF5|CDX2|GATA4|FZD5|YAP1	-5.9	j5
GO:0035239	tube morphogenesis	-7.9	6.9	8.5	BMP5|KLF5|EPHA7|EXT1|FGFR2|GATA4|ID2|NTRK2|SOX11|ZEB1|FZD5|YAP1|AMOT|LAMA1	-5.9	j5
GO:0048598	embryonic morphogenesis	-7.7	7.5	8.7	BMP5|DUSP5|EXT1|FGFR2|GATA4|ID2|SOX11|ZEB1|FZD5|HMGA2|YAP1|FRAS1|AMOT	-5.7	j5
GO:0007420	brain development	-7.5	6.5	8.2	BMP5|CKB|EPHA7|EXT1|FGFR2|GRIN2A|ID2|MEIS2|NTRK2|SOX11|ZEB1|UNC5C|NRG3|SOX6	-5.5	j5
GO:0030323	respiratory tube development	-11	18	13	EPAS1|EXT1|FGFR2|HMGCS2|PCSK5|THRB|WNT5A|YAP1|AGR2|HEG1|PKDCC	-8.2	j6
GO:0003013	circulatory system process	-10	9.4	11	APOE|CACNA2D1|EXT1|FGB|FGG|GAS6|PCSK5|PKP2|SGK1|SLC5A5|ABCG2|ABCC4|YAP1|SLCO2B1|HEG1	-7.9	j6
GO:0048565	digestive tract development	-9.4	22	13	CDX1|EXT1|FGFR2|HMGCS2|PCSK5|WNT5A|YAP1|AGR2|PKDCC	-7.2	j6
GO:0030324	lung development	-9.3	17	12	EPAS1|EXT1|FGFR2|HMGCS2|THRB|WNT5A|YAP1|AGR2|HEG1|PKDCC	-7.2	j6
GO:0055123	digestive system development	-9	20	13	CDX1|EXT1|FGFR2|HMGCS2|PCSK5|WNT5A|YAP1|AGR2|PKDCC	-6.9	j6
GO:0060541	respiratory system development	-8.8	15	11	EPAS1|EXT1|FGFR2|HMGCS2|THRB|WNT5A|YAP1|AGR2|HEG1|PKDCC	-6.7	j6
GO:0060173	limb development	-8.1	15	11	ASPH|COL2A1|EXT1|FGFR2|PCSK5|PITX1|WNT5A|PKDCC|B3GLCT	-6.1	j6
GO:0048736	appendage development	-8.1	15	11	ASPH|COL2A1|EXT1|FGFR2|PCSK5|PITX1|WNT5A|PKDCC|B3GLCT	-6.1	j6
GO:0035107	appendage morphogenesis	-7.6	17	11	ASPH|COL2A1|EXT1|FGFR2|PCSK5|PITX1|WNT5A|PKDCC	-5.7	j6
GO:0035108	limb morphogenesis	-7.6	17	11	ASPH|COL2A1|EXT1|FGFR2|PCSK5|PITX1|WNT5A|PKDCC	-5.7	j6
GO:0001501	skeletal system development	-19	14	17	ANXA2|BMP4|BMP5|COL1A1|COL1A2|COL3A1|HAPLN1|EYA1|HOXB3|HOXB4|HOXB5|HOXB6|MSX1|MSX2|PTH1R|TFAP2A|TGFBI|BARX2|HAND1|HAND2|BNC2|PDGFC	-15	k1
GO:0009792	embryo development ending in birth or egg hatching	-15	10	13	BMP4|BMP5|COL1A1|COL3A1|DSC3|EMP2|EYA1|HOXB3|HOXB4|HOXB5|HOXB6|LRP2|MSX1|PTH1R|TFAP2A|NR2F2|SCEL|HAND1|HAND2|SLC34A2|LEF1	-12	k1
GO:0035239	tube morphogenesis	-15	10	13	ANXA2|BMP4|BMP5|COL3A1|EMX2|EYA1|HOXB3|LRP2|TACSTD2|MSX2|SPARC|TFAP2B|NR2F2|TGFBI|WNT6|WT1|HAND1|HAND2|LEF1|CCBE1|NPNT	-12	k1
GO:0007389	pattern specification process	-15	13	14	BMP4|BMP5|EMX2|EYA1|HOXB3|HOXB4|HOXB5|HOXB6|LRP2|MEIS2|MSX1|MSX2|NR2F2|WNT6|WT1|HAND1|HAND2|LEF1	-12	k1
GO:0048729	tissue morphogenesis	-14	11	13	BMP4|BMP5|COL3A1|EYA1|HOXB4|LRP2|TACSTD2|MSX1|MSX2|TFAP2A|TNNT2|TPM1|WNT6|WT1|HAND1|HAND2|LEF1|WNT10A|NPNT	-11	k1
GO:0060537	muscle tissue development	-14	15	14	BMP4|BMP5|COL3A1|EYA1|LRP2|MSX1|MSX2|SGCG|SVIL|TFAP2B|NR2F2|TNNT2|TPM1|WT1|BARX2|HAND1	-11	k1
GO:0048598	embryonic morphogenesis	-14	10	13	BMP4|BMP5|CRABP2|EYA1|EFEMP1|HOXB3|HOXB4|HOXB5|HOXB6|LRP2|MSX1|MSX2|SPARC|TFAP2A|WNT6|HAND1|HAND2|LEF1|ATP8A2	-11	k1
GO:0043009	chordate embryonic development	-13	9.5	12	BMP4|BMP5|COL1A1|COL3A1|DSC3|EYA1|HOXB3|HOXB4|HOXB5|HOXB6|LRP2|MSX1|PTH1R|TFAP2A|NR2F2|HAND1|HAND2|SLC34A2|LEF1	-10	k1
GO:0051216	cartilage development	-13	23	16	BMP4|BMP5|COL1A1|COL3A1|HOXB3|MSX1|MSX2|PTH1R|TGFBI|BARX2|HAND1|HAND2	-10	k1
GO:0048568	embryonic organ development	-12	12	13	BMP4|BMP5|EYA1|EFEMP1|HOXB3|HOXB4|HOXB5|HOXB6|MSX1|SPARC|TFAP2A|NR2F2|HAND1|HAND2|LEF1|ATP8A2	-9.6	k1
GO:0001944	vasculature development	-37	20	26	ACVRL1|CD34|CDH5|COL15A1|S1PR1|ELK3|FLT1|FLT4|GJA4|GPR4|HSPG2|KDR|MCAM|MEF2C|NOTCH4|PECAM1|PIK3CG|PTPRB|TIE1|NRP1|CALCRL|RAMP2|ESM1|ARHGEF15|CD93|PLXND1|HEY1|EGFL7|SOX18|ROBO4|RASIP1|RHOJ|MMRN2|UNC5B|ADGRF5|ECSCR	-32	l1
GO:0001568	blood vessel development	-36	20	26	ACVRL1|CD34|CDH5|COL15A1|S1PR1|ELK3|FLT1|FLT4|GJA4|GPR4|HSPG2|KDR|MCAM|MEF2C|NOTCH4|PECAM1|PIK3CG|PTPRB|TIE1|NRP1|CALCRL|RAMP2|ESM1|CD93|PLXND1|HEY1|EGFL7|SOX18|ROBO4|RASIP1|RHOJ|MMRN2|UNC5B|ADGRF5|ECSCR	-32	l1
GO:0001525	angiogenesis	-34	27	28	ACVRL1|CD34|COL15A1|S1PR1|ELK3|FLT1|FLT4|GPR4|HSPG2|KDR|MCAM|NOTCH4|PIK3CG|PTPRB|TIE1|NRP1|CALCRL|RAMP2|ESM1|CD93|PLXND1|HEY1|EGFL7|SOX18|ROBO4|RASIP1|RHOJ|MMRN2|UNC5B|ECSCR	-30	l1
GO:0048514	blood vessel morphogenesis	-32	22	25	ACVRL1|CD34|COL15A1|S1PR1|ELK3|FLT1|FLT4|GPR4|HSPG2|KDR|MCAM|NOTCH4|PIK3CG|PTPRB|TIE1|NRP1|CALCRL|RAMP2|ESM1|CD93|PLXND1|HEY1|EGFL7|SOX18|ROBO4|RASIP1|RHOJ|MMRN2|UNC5B|ADGRF5|ECSCR	-29	l1
GO:0035239	tube morphogenesis	-30	15	22	ACVRL1|CD34|COL15A1|S1PR1|ELK3|FLT1|FLT4|GPR4|HLX|HSPG2|KDR|MCAM|MEF2C|NOTCH4|PIK3CG|PTPRB|TIE1|CXCR4|NRP1|CALCRL|RAMP2|ESM1|CD93|PLXND1|HEY1|EGFL7|SOX18|ROBO4|RASIP1|RHOJ|MMRN2|UNC5B|ADGRF5|ECSCR	-27	l1
GO:0003158	endothelium development	-20	44	25	ACVRL1|CD34|CDH5|S1PR1|GJA4|KDR|NOTCH4|PECAM1|TIE1|CXCR4|NRP1|HEY1|PPP1R16B|SOX18|ROBO4	-17	l1
GO:0045446	endothelial cell differentiation	-18	47	24	ACVRL1|CDH5|S1PR1|KDR|NOTCH4|PECAM1|TIE1|CXCR4|NRP1|HEY1|PPP1R16B|SOX18|ROBO4	-15	l1
GO:0045765	regulation of angiogenesis	-17	16	17	ACVRL1|CD34|CDH5|ETS1|FLT1|GPR4|HSPG2|KDR|PIK3CG|TBXA2R|TIE1|CXCR4|NRP1|RAMP2|PLK2|PLXND1|PPP1R16B|RHOJ|ECSCR	-14	l1
GO:1901342	regulation of vasculature development	-17	16	16	ACVRL1|CD34|CDH5|ETS1|FLT1|GPR4|HSPG2|KDR|PIK3CG|TBXA2R|TIE1|CXCR4|NRP1|RAMP2|PLK2|PLXND1|PPP1R16B|RHOJ|ECSCR	-14	l1
GO:0001936	regulation of endothelial cell proliferation	-11	19	14	ACVRL1|FLT1|FLT4|HSPG2|KDR|MEF2C|TIE1|NRP1|PPP1R16B|EGFL7|MMRN2	-8.4	l1
