## Supplementary Table 11 for "A stem cell knockout village reveals lineage rewiring and a non-canonical islet cell fate in monogenic diabetes"

### Sheet: Antibody list
Antibody target, company or lab that supplied antibody, catalog number, application, and quantity or dilution used are indicated.
	Primary antibodies
	Name	Company/Lab	Cat#	Use (Dilution)
	LEF1	CST	2230S	Flow (1:500)
	HNF4A	Novus Biologicals	NBP2-67679	Flow (1:200)
	PDX1	R&D Systems	AF2419	Flow (1:500)
	NKX6-1	DSHB	F55A12	Flow (1:500)
	C-PEP	DSHB	GN-ID4	Flow (1:50 for supernatant; 1:500 for concentrate)
	SLC18A1	Sigma-Aldrich	HPA063797	Flow (1:300)
	Chromogranin A (CHGA)	Abcam	ab15160	Flow (1:500)
	Glucagon (GCG)	Sigma-Aldrich	G2654	Flow (1:500)
	Somatostatin (SSST)	Invitrogen	MA5-17182	Flow (1:1000)
	ISL1	DSHB	40.2D6	Flow (1:200)
	Secondary antibodies
	Name	Company/Lab	Cat#	Use (Dilution)
	Donkey anti-Goat IgG (H+L) Cross-Adsorbed Secondary Antibody, Alexa Fluor™ 488	Thermo Fisher Scientific	A11055	Flow (1:500)
	Donkey anti-Goat IgG (H+L) Cross-Adsorbed Secondary Antibody, Alexa Fluor™ 594	Thermo Fisher Scientific	A-11058	Flow (1:500)
	Donkey anti-Goat IgG (H+L) Cross-Adsorbed Secondary Antibody, Alexa Fluor™ 647	Thermo Fisher Scientific	A-21447	Flow (1:500)
	Donkey anti-Rabbit IgG (H+L) Highly Cross-Adsorbed Secondary Antibody, Alexa Fluor™ 488	Thermo Fisher Scientific	A21206	Flow (1:500)
	Donkey anti-Rabbit IgG (H+L) Highly Cross-Adsorbed Secondary Antibody, Alexa Fluor™ 594	Thermo Fisher Scientific	A-21207	Flow (1:500)
	Donkey anti-Rabbit IgG (H+L) Highly Cross-Adsorbed Secondary Antibody, Alexa Fluor™ 647	Thermo Fisher Scientific	A-31573	Flow (1:500)
	Donkey anti-Mouse IgG (H+L) Highly Cross-Adsorbed Secondary Antibody, Alexa Fluor™ 488	Thermo Fisher Scientific	A-21202	Flow (1:500)
	Donkey anti-Mouse IgG (H+L) Highly Cross-Adsorbed Secondary Antibody, Alexa Fluor™ 647	Thermo Fisher Scientific	A-31571	Flow (1:500)
	Donkey anti-Rat IgG (H+L) Highly Cross-Adsorbed Secondary Antibody, Alexa Fluor™ 488	Thermo Fisher Scientific	A-21208	Flow (1:500)
	Donkey anti-Rat IgG (H+L) Highly Cross-Adsorbed Secondary Antibody, Alexa Fluor™ 647	Thermo Fisher Scientific	A78947	Flow (1:500)
